# Distinct Temporal Responses to *Xanthomonas translucens* Strains Shape Bacterial Leaf Streak Development in Triticale

**DOI:** 10.64898/2026.09.07.749878

**Authors:** Fahad Hasan, Fazal Manan, Edward Cedrick Fernandez, Shuang Wu, Basanta Dhungana, Changhui Yan, Gongjun Shi, Zhaohui Liu, Zhikai Liang

## Abstract

Bacterial leaf streak caused by *Xanthomonas translucens* threatens cereal production, however, the temporal coordination of host transcriptional responses during resistant and susceptible interactions in polyploid crops remains partially understood. Here, we used time-resolved transcriptomics to characterize responses of synthetic hexaploid triticale to two *X. translucens* pv. *undulosa* strains that produce contrasting disease outcomes. The resistant interaction with non-virulent LB10 showed a strong early transcriptional response that subsequently declined, whereas responses to the virulent strain P3 progressively intensified as water-soaking symptoms developed. Analysis of syntenic A-, B-, and R-subgenome homoeologs revealed extensive regulatory asymmetry, with R-subgenome homoeologs disproportionately represented among transcriptionally suppressed genes. Despite their conserved coding sequences, homoeologs often showed divergent transcriptional responses during infection, whereas greater similarity in upstream regulatory regions was associated with more coordinated responsive trajectories. We next examined pathogen-mediated transcriptional regulation through transcription activator-like (TAL) effectors. Among eight TAL effector templates identified in LB10 and P3, TAL5-associated predicted targets showed the strongest preferential induction during P3 infection. Disruption of TAL5 in P3 predominantly reduced host gene expression, including genes involved in immune signaling, cell wall-associated defense and photosynthetic function, accompanied by reduced maximum photosystem II quantum efficiency at 72 h post-inoculation. Together, our results show that bacterial leaf streak outcomes are shaped by temporally distinct host responses and pathogen effector-associated transcriptional reprogramming, providing insight into the dynamic regulation underlying cereal-*Xanthomonas* interactions.
