## Supplementary Table 1 for "Distinct Temporal Responses to *Xanthomonas translucens* Strains Shape Bacterial Leaf Streak Development in Triticale"

### Sheet: 24_hpi
Supplementary Table 1. Uniquely enriched GO terms in LB10- and P3-inoculated samples across four time points
GO	name	count_lb10	total_lb10	count_p3	total_p3	p_fdr_bh (P3 v LB10)	p_fdr (goatools_LB10)	p_fdr (goatools_P3)	Type
GO:0009765	photosynthesis, light harvesting	15	5418	25	2239	0.0224815	0.321979	5.49931e-11	Overlapped (P3-enriched)
GO:0009522	photosystem I	16	5418	25	2239	0.0418667	0.617965	1.03062e-09	Overlapped (P3-enriched)
GO:0009523	photosystem II	15	5418	30	2239	0.000904216	1	9.0476e-12	Overlapped (P3-enriched)
GO:0009521	photosystem	17	5418	33	2239	0.000534007	1	3.62315e-10	Overlapped (P3-enriched)
GO:0140238	presynaptic endocytosis	8	5418	0	0	NA	0.00340193	NA	Unique to LB10
GO:0048488	synaptic vesicle endocytosis	8	5418	0	0	NA	0.00340193	NA	Unique to LB10
GO:0099003	vesicle-mediated transport in synapse	8	5418	0	0	NA	0.00340193	NA	Unique to LB10
GO:0033356	UDP-L-arabinose metabolic process	6	5418	0	0	NA	0.00354137	NA	Unique to LB10
GO:0048489	synaptic vesicle transport	8	5418	0	0	NA	0.00579646	NA	Unique to LB10
GO:0097479	synaptic vesicle localization	8	5418	0	0	NA	0.00579646	NA	Unique to LB10
GO:0090609	single-species submerged biofilm formation	3	5418	0	0	NA	0.00618115	NA	Unique to LB10
GO:0044010	single-species biofilm formation	3	5418	0	0	NA	0.00618115	NA	Unique to LB10
GO:0090605	submerged biofilm formation	3	5418	0	0	NA	0.00618115	NA	Unique to LB10
GO:0035889	otolith tethering	3	5418	0	0	NA	0.00618115	NA	Unique to LB10
GO:0098743	cell aggregation	3	5418	0	0	NA	0.00618115	NA	Unique to LB10
GO:0098630	aggregation of unicellular organisms	3	5418	0	0	NA	0.00618115	NA	Unique to LB10
GO:0044011	single-species biofilm formation on inanimate substrate	3	5418	0	0	NA	0.00618115	NA	Unique to LB10
GO:0042710	biofilm formation	3	5418	0	0	NA	0.00618115	NA	Unique to LB10
GO:0043692	monoterpene metabolic process	9	5418	0	0	NA	0.00688642	NA	Unique to LB10
GO:0043693	monoterpene biosynthetic process	9	5418	0	0	NA	0.00688642	NA	Unique to LB10
GO:0051650	establishment of vesicle localization	10	5418	0	0	NA	0.00749995	NA	Unique to LB10
GO:0033383	geranyl diphosphate metabolic process	9	5418	0	0	NA	0.0103362	NA	Unique to LB10
GO:1902358	sulfate transmembrane transport	8	5418	0	0	NA	0.0174235	NA	Unique to LB10
GO:0051648	vesicle localization	10	5418	0	0	NA	0.0178056	NA	Unique to LB10
GO:0001919	regulation of receptor recycling	3	5418	0	0	NA	0.018889	NA	Unique to LB10
GO:0071418	cellular response to amine stimulus	3	5418	0	0	NA	0.0399674	NA	Unique to LB10
GO:0018125	peptidyl-cysteine methylation	3	5418	0	0	NA	0.0399674	NA	Unique to LB10
GO:0009852	auxin catabolic process	3	5418	0	0	NA	0.0399674	NA	Unique to LB10
GO:0006270	DNA replication initiation	4	5418	0	0	NA	0.00143154	NA	Unique to LB10
GO:0009958	positive gravitropism	3	5418	0	0	NA	0.035871	NA	Unique to LB10
GO:0050551	myrcene synthase activity	9	5418	0	0	NA	0.000466796	NA	Unique to LB10
GO:0034002	(R)-limonene synthase activity	9	5418	0	0	NA	0.000466796	NA	Unique to LB10
GO:0034007	S-linalool synthase activity	9	5418	0	0	NA	0.000683906	NA	Unique to LB10
GO:0052691	UDP-arabinopyranose mutase activity	6	5418	0	0	NA	0.00307983	NA	Unique to LB10
GO:0047461	(+)-delta-cadinene synthase activity	9	5418	0	0	NA	0.00699803	NA	Unique to LB10
GO:0008466	glycogenin glucosyltransferase activity	6	5418	0	0	NA	0.0317881	NA	Unique to LB10
GO:0010334	sesquiterpene synthase activity	9	5418	0	0	NA	0.0443772	NA	Unique to LB10
GO:0051251	positive regulation of lymphocyte activation	0	0	4	2239	NA	NA	0.0190764	Unique to P3

### Sheet: 48_hpi
Supplementary Table 1. Uniquely enriched GO terms in LB10- and P3-inoculated samples across four time points
GO	Name	count_lb10	total_lb10	count_p3	total_p3	p_fdr_bh (P3 v LB10)	p_fdr (goatools_LB10)	p_fdr (goatools_P3)	Type
GO:0009765	photosynthesis, light harvesting	20	5887	43	4195	0.0147435	0.0270904	1.11535e-18	Overlapped (P3-enriched)
GO:0090304	nucleic acid metabolic process	1280	5887	1108	4195	0.0131539	1.87947e-52	1.45228e-07	Overlapped (P3-enriched)
GO:0009630	gravitropism	26	5887	52	4195	0.00986034	9.81832e-05	0.380259	Overlapped (P3-enriched)
GO:0009606	tropism	34	5887	64	4195	0.00468738	0.0010251	0.0587727	Overlapped (P3-enriched)
GO:0009639	response to red or far red light	105	5887	143	4195	0.00178142	0.0405946	0.000211107	Overlapped (P3-enriched)
GO:0030312	external encapsulating structure	451	5887	221	4195	0.00667277	2.34517e-19	0.938606	Overlapped (LB10-enriched)
GO:0005618	cell wall	420	5887	202	4195	0.00645702	9.77638e-17	1	Overlapped (LB10-enriched)
GO:0005576	extracellular region	638	5887	328	4195	0.00468738	2.74435e-16	1	Overlapped (LB10-enriched)
GO:0009523	photosystem II	22	5887	46	4195	0.0124033	0.217981	3.11048e-16	Overlapped (P3-enriched)
GO:0009521	photosystem	30	5887	62	4195	0.00203296	0.222412	4.30572e-20	Overlapped (P3-enriched)
GO:0009522	photosystem I	20	5887	51	4195	0.00178142	0.223812	1.85236e-22	Overlapped (P3-enriched)
GO:0016168	chlorophyll binding	25	5887	47	4195	0.0297577	0.0212224	7.42529e-18	Overlapped (P3-enriched)
GO:0019567	arabinose biosynthetic process	6	5887	0	0	NA	0.00494971	NA	Unique to LB10
GO:0019322	pentose biosynthetic process	6	5887	0	0	NA	0.00494971	NA	Unique to LB10
GO:1901406	positive regulation of tetrapyrrole catabolic process	3	5887	0	0	NA	0.00749633	NA	Unique to LB10
GO:0044794	host-mediated activation of viral process	3	5887	0	0	NA	0.00749633	NA	Unique to LB10
GO:2000185	regulation of phosphate transmembrane transport	3	5887	0	0	NA	0.00749633	NA	Unique to LB10
GO:0051851	host-mediated perturbation of symbiont process	3	5887	0	0	NA	0.00749633	NA	Unique to LB10
GO:0044788	host-mediated perturbation of viral process	3	5887	0	0	NA	0.00749633	NA	Unique to LB10
GO:1903648	positive regulation of chlorophyll catabolic process	3	5887	0	0	NA	0.00749633	NA	Unique to LB10
GO:0046208	spermine catabolic process	5	5887	0	0	NA	0.0141462	NA	Unique to LB10
GO:1900027	regulation of ruffle assembly	4	5887	0	0	NA	0.0417455	NA	Unique to LB10
GO:0006489	dolichyl diphosphate biosynthetic process	3	5887	0	0	NA	0.0475021	NA	Unique to LB10
GO:0042753	positive regulation of circadian rhythm	2	5887	0	0	NA	0.0295017	NA	Unique to LB10
GO:0016231	beta-N-acetylglucosaminidase activity	9	5887	0	0	NA	0.00012374	NA	Unique to LB10
GO:0008843	endochitinase activity	9	5887	0	0	NA	0.00123118	NA	Unique to LB10
GO:0004563	beta-N-acetylhexosaminidase activity	9	5887	0	0	NA	0.00518362	NA	Unique to LB10
GO:0042349	guiding stereospecific synthesis activity	12	5887	0	0	NA	0.0101778	NA	Unique to LB10
GO:0008696	4-amino-4-deoxychorismate lyase activity	4	5887	0	0	NA	0.015357	NA	Unique to LB10
GO:0015929	hexosaminidase activity	9	5887	0	0	NA	0.016493	NA	Unique to LB10
GO:0052901	spermine oxidase activity	5	5887	0	0	NA	0.0231972	NA	Unique to LB10
GO:0008792	arginine decarboxylase activity	4	5887	0	0	NA	0.025082	NA	Unique to LB10
GO:0004425	indole-3-glycerol-phosphate synthase activity	4	5887	0	0	NA	0.0400761	NA	Unique to LB10
GO:0045450	bicoid mRNA localization	0	0	3	4195	NA	NA	0.00561823	Unique to P3
GO:0007344	pronuclear fusion	0	0	3	4195	NA	NA	0.00561823	Unique to P3
GO:0016325	oocyte microtubule cytoskeleton organization	0	0	3	4195	NA	NA	0.00561823	Unique to P3
GO:0030951	establishment or maintenance of microtubule cytoskeleton polarity	0	0	3	4195	NA	NA	0.0180582	Unique to P3
GO:0035371	microtubule plus-end	0	0	3	4195	NA	NA	0.019786	Unique to P3
GO:1990752	microtubule end	0	0	3	4195	NA	NA	0.0411287	Unique to P3
GO:0047395	glycerophosphoinositol glycerophosphodiesterase activity	0	0	4	4195	NA	NA	0.0388009	Unique to P3

### Sheet: 72_hpi
Supplementary Table 1. Uniquely enriched GO terms in LB10- and P3-inoculated samples across four time points
GO	Name	count_lb10	total_lb10	count_p3	total_p3	p_fdr_bh (P3 v LB10)	p_fdr (goatools_LB10)	p_fdr (goatools_P3)	Type
GO:0016053	organic acid biosynthetic process	413	4738	599	5462	0.0289668	1.5654e-11	2.88319e-43	Overlapped (P3-enriched)
GO:0046394	carboxylic acid biosynthetic process	412	4738	598	5462	0.0289668	1.92817e-11	3.63509e-43	Overlapped (P3-enriched)
GO:0019752	carboxylic acid metabolic process	633	4738	909	5462	0.0052012	2.58822e-07	4.4512e-40	Overlapped (P3-enriched)
GO:0044283	small molecule biosynthetic process	610	4738	849	5462	0.0431129	9.1401e-07	7.47328e-32	Overlapped (P3-enriched)
GO:0006082	organic acid metabolic process	665	4738	958	5462	0.00290377	2.67048e-06	2.65134e-39	Overlapped (P3-enriched)
GO:0043436	oxoacid metabolic process	657	4738	951	5462	0.00235428	4.33372e-06	2.33828e-39	Overlapped (P3-enriched)
GO:0006468	protein phosphorylation	598	4738	531	5462	0.00250115	0.000132666	0.176662	Overlapped (LB10-enriched)
GO:0006520	amino acid metabolic process	294	4738	437	5462	0.0495947	0.00473986	4.20535e-20	Overlapped (P3-enriched)
GO:0044281	small molecule metabolic process	1167	4738	1570	5462	0.0215295	0.0048166	5.94672e-27	Overlapped (P3-enriched)
GO:0170033	L-amino acid metabolic process	145	4738	243	5462	0.0221087	0.0210263	9.14758e-20	Overlapped (P3-enriched)
GO:0170039	proteinogenic amino acid metabolic process	148	4738	251	5462	0.013159	0.0518371	3.62847e-19	Overlapped (P3-enriched)
GO:1901605	alpha-amino acid metabolic process	157	4738	264	5462	0.0129385	0.117164	8.64471e-18	Overlapped (P3-enriched)
GO:0016310	phosphorylation	723	4738	687	5462	0.0340392	0.175621	0.00658434	Overlapped (LB10-enriched)
GO:0006790	sulfur compound metabolic process	212	4738	367	5462	0.000378893	0.182824	1.08594e-23	Overlapped (P3-enriched)
GO:0009416	response to light stimulus	393	4738	577	5462	0.0215295	0.290313	2.81425e-15	Overlapped (P3-enriched)
GO:0042440	pigment metabolic process	128	4738	248	5462	0.000217397	0.834118	2.40386e-19	Overlapped (P3-enriched)
GO:0008652	amino acid biosynthetic process	124	4738	231	5462	0.00154023	0.868666	4.32568e-16	Overlapped (P3-enriched)
GO:0008610	lipid biosynthetic process	357	4738	552	5462	0.00237684	0.873503	1.3831e-15	Overlapped (P3-enriched)
GO:0009765	photosynthesis, light harvesting	11	4738	49	5462	0.0010078	0.913956	2.71066e-21	Overlapped (P3-enriched)
GO:0006629	lipid metabolic process	570	4738	808	5462	0.0215295	0.946854	2.5848e-12	Overlapped (P3-enriched)
GO:0036211	protein modification process	1098	4738	1067	5462	0.0177599	1	7.04356e-08	Overlapped (LB10-enriched)
GO:0046148	pigment biosynthetic process	89	4738	202	5462	9.74804e-06	1	9.23632e-22	Overlapped (P3-enriched)
GO:0009768	photosynthesis, light harvesting in photosystem I	4	4738	31	5462	0.00169119	1	1.09617e-17	Overlapped (P3-enriched)
GO:0019344	L-cysteine biosynthetic process	51	4738	141	5462	4.70539e-06	1	5.75214e-21	Overlapped (P3-enriched)
GO:0046439	L-cysteine metabolic process	51	4738	141	5462	4.70539e-06	1	5.75214e-21	Overlapped (P3-enriched)
GO:0006534	cysteine metabolic process	51	4738	142	5462	3.79019e-06	1	9.74802e-21	Overlapped (P3-enriched)
GO:0009070	serine family amino acid biosynthetic process	54	4738	147	5462	4.46167e-06	1	7.82667e-21	Overlapped (P3-enriched)
GO:1901607	alpha-amino acid biosynthetic process	85	4738	186	5462	8.73481e-05	1	1.66363e-15	Overlapped (P3-enriched)
GO:0009644	response to high light intensity	64	4738	126	5462	0.0271211	1	1.36816e-07	Overlapped (P3-enriched)
GO:0006396	RNA processing	168	4738	286	5462	0.0052012	2.31427e-35	8.04638e-15	Overlapped (P3-enriched)
GO:0022607	cellular component assembly	276	4738	419	5462	0.0299699	2.2911e-11	0.0938777	Overlapped (P3-enriched)
GO:0016072	rRNA metabolic process	52	4738	144	5462	3.62198e-06	5.31224e-07	0.124373	Overlapped (P3-enriched)
GO:0006364	rRNA processing	51	4738	144	5462	2.28836e-06	2.10698e-06	0.0389103	Overlapped (P3-enriched)
GO:0009658	chloroplast organization	41	4738	120	5462	9.74804e-06	7.19972e-06	0.0765655	Overlapped (P3-enriched)
GO:0009657	plastid organization	51	4738	168	5462	4.19445e-09	1.39231e-05	9.50873e-07	Overlapped (P3-enriched)
GO:0090407	organophosphate biosynthetic process	187	4738	320	5462	0.00206493	3.37364e-05	0.610522	Overlapped (P3-enriched)
GO:0010103	stomatal complex morphogenesis	12	4738	52	5462	0.000648225	7.47773e-05	0.458165	Overlapped (P3-enriched)
GO:0090626	plant epidermis morphogenesis	12	4738	52	5462	0.000648225	7.47773e-05	0.458165	Overlapped (P3-enriched)
GO:0072596	establishment of protein localization to chloroplast	6	4738	42	5462	9.41223e-05	0.00302397	0.00737468	Overlapped (P3-enriched)
GO:0006779	porphyrin-containing compound biosynthetic process	17	4738	79	5462	1.49087e-06	0.00787723	9.52556e-07	Overlapped (P3-enriched)
GO:0033014	tetrapyrrole biosynthetic process	20	4738	83	5462	3.80408e-06	0.00808171	3.72493e-06	Overlapped (P3-enriched)
GO:0022900	electron transport chain	28	4738	86	5462	0.000286865	0.022319	0.000813414	Overlapped (P3-enriched)
GO:0045036	protein targeting to chloroplast	4	4738	30	5462	0.0026031	0.0304267	0.0187383	Overlapped (P3-enriched)
GO:0010027	thylakoid membrane organization	43	4738	94	5462	0.0268044	0.0436593	0.140873	Overlapped (P3-enriched)
GO:0009668	plastid membrane organization	43	4738	94	5462	0.0268044	0.0436593	0.160293	Overlapped (P3-enriched)
GO:0009639	response to red or far red light	82	4738	183	5462	6.66544e-05	0.0567486	1.02567e-05	Overlapped (P3-enriched)
GO:0008654	phospholipid biosynthetic process	87	4738	185	5462	0.000213202	0.0593986	9.87766e-05	Overlapped (P3-enriched)
GO:0015995	chlorophyll biosynthetic process	15	4738	70	5462	6.17436e-06	0.0664766	6.87516e-08	Overlapped (P3-enriched)
GO:0019682	glyceraldehyde-3-phosphate metabolic process	39	4738	140	5462	1.65355e-08	0.0902779	2.87973e-15	Overlapped (P3-enriched)
GO:0016226	iron-sulfur cluster assembly	16	4738	47	5462	0.0405673	0.0914093	0.156946	Overlapped (P3-enriched)
GO:0031163	metallo-sulfur cluster assembly	16	4738	47	5462	0.0405673	0.0914093	0.156946	Overlapped (P3-enriched)
GO:0006655	phosphatidylglycerol biosynthetic process	9	4738	33	5462	0.0462185	0.0941522	0.174962	Overlapped (P3-enriched)
GO:0046471	phosphatidylglycerol metabolic process	9	4738	33	5462	0.0462185	0.0942856	0.176803	Overlapped (P3-enriched)
GO:0042793	plastid transcription	8	4738	42	5462	0.0010078	0.11819	0.000119669	Overlapped (P3-enriched)
GO:0009240	isopentenyl diphosphate biosynthetic process	40	4738	141	5462	1.65355e-08	0.120806	2.39612e-15	Overlapped (P3-enriched)
GO:0046490	isopentenyl diphosphate metabolic process	40	4738	141	5462	1.65355e-08	0.120806	2.39612e-15	Overlapped (P3-enriched)
GO:0019288	isopentenyl diphosphate biosynthetic process, methylerythritol 4-phosphate pathway	39	4738	140	5462	1.65355e-08	0.148222	3.04857e-16	Overlapped (P3-enriched)
GO:0006081	aldehyde metabolic process	51	4738	153	5462	2.00474e-07	0.163976	5.09648e-13	Overlapped (P3-enriched)
GO:1904062	regulation of monoatomic cation transmembrane transport	9	4738	37	5462	0.015614	0.245265	0.00512209	Overlapped (P3-enriched)
GO:0010155	regulation of proton transport	9	4738	37	5462	0.015614	0.293323	0.00294509	Overlapped (P3-enriched)
GO:0010218	response to far red light	24	4738	74	5462	0.000942649	0.298227	2.23544e-05	Overlapped (P3-enriched)
GO:0009773	photosynthetic electron transport in photosystem I	5	4738	31	5462	0.00458269	0.440741	3.13546e-05	Overlapped (P3-enriched)
GO:0006091	generation of precursor metabolites and energy	161	4738	328	5462	9.17083e-07	0.554257	2.72368e-14	Overlapped (P3-enriched)
GO:0006778	porphyrin-containing compound metabolic process	57	4738	126	5462	0.00258589	0.714469	5.02684e-06	Overlapped (P3-enriched)
GO:0033013	tetrapyrrole metabolic process	60	4738	130	5462	0.00341486	0.727287	6.91175e-06	Overlapped (P3-enriched)
GO:0010114	response to red light	22	4738	87	5462	3.62351e-06	0.806267	1.2763e-14	Overlapped (P3-enriched)
GO:0009767	photosynthetic electron transport chain	12	4738	50	5462	0.00141232	0.819885	1.0085e-07	Overlapped (P3-enriched)
GO:0006644	phospholipid metabolic process	120	4738	219	5462	0.00443933	0.913956	1.94338e-06	Overlapped (P3-enriched)
GO:0009073	aromatic amino acid family biosynthetic process	21	4738	55	5462	0.0496931	0.982981	0.000387816	Overlapped (P3-enriched)
GO:0019684	photosynthesis, light reaction	10	4738	46	5462	0.0010078	1	4.53674e-09	Overlapped (P3-enriched)
GO:0044272	sulfur compound biosynthetic process	102	4738	231	5462	2.20047e-06	1	2.23632e-16	Overlapped (P3-enriched)
GO:0019760	glucosinolate metabolic process	48	4738	105	5462	0.0129385	1	3.98584e-06	Overlapped (P3-enriched)
GO:0015994	chlorophyll metabolic process	54	4738	117	5462	0.00661051	1	4.82724e-07	Overlapped (P3-enriched)
GO:0009637	response to blue light	32	4738	81	5462	0.00818493	1	1.03704e-07	Overlapped (P3-enriched)
GO:0000096	sulfur amino acid metabolic process	62	4738	161	5462	3.67154e-06	1	2.07608e-18	Overlapped (P3-enriched)
GO:0170038	proteinogenic amino acid biosynthetic process	78	4738	177	5462	5.79338e-05	1	1.27226e-14	Overlapped (P3-enriched)
GO:0170034	L-amino acid biosynthetic process	78	4738	176	5462	7.3209e-05	1	5.14594e-15	Overlapped (P3-enriched)
GO:0010207	photosystem II assembly	34	4738	94	5462	0.000648225	1	4.85953e-13	Overlapped (P3-enriched)
GO:0000097	sulfur amino acid biosynthetic process	53	4738	148	5462	2.32978e-06	1	2.79648e-21	Overlapped (P3-enriched)
GO:0009506	plasmodesma	435	4738	365	5462	0.00145858	5.89727e-14	0.697276	Overlapped (LB10-enriched)
GO:0070161	anchoring junction	435	4738	366	5462	0.00165649	5.42479e-13	0.905017	Overlapped (LB10-enriched)
GO:0005911	cell-cell junction	435	4738	366	5462	0.00165649	5.42479e-13	0.905017	Overlapped (LB10-enriched)
GO:0030054	cell junction	437	4738	368	5462	0.00169119	1.63853e-12	1	Overlapped (LB10-enriched)
GO:0042170	plastid membrane	145	4738	319	5462	4.19998e-08	1	1.50001e-33	Overlapped (P3-enriched)
GO:0009535	chloroplast thylakoid membrane	101	4738	246	5462	4.19998e-08	1	1.50001e-33	Overlapped (P3-enriched)
GO:0042651	thylakoid membrane	105	4738	251	5462	6.18344e-08	1	1.91863e-32	Overlapped (P3-enriched)
GO:0034357	photosynthetic membrane	105	4738	251	5462	6.18344e-08	1	1.91863e-32	Overlapped (P3-enriched)
GO:0031968	organelle outer membrane	117	4738	260	5462	9.17083e-07	1	2.78788e-28	Overlapped (P3-enriched)
GO:0019867	outer membrane	118	4738	261	5462	9.17083e-07	1	5.10297e-28	Overlapped (P3-enriched)
GO:0055035	plastid thylakoid membrane	101	4738	248	5462	3.3045e-08	1	1.50001e-33	Overlapped (P3-enriched)
GO:0031978	plastid thylakoid lumen	16	4738	48	5462	0.0289668	1	3.33856e-10	Overlapped (P3-enriched)
GO:0009543	chloroplast thylakoid lumen	16	4738	48	5462	0.0289668	1	3.33856e-10	Overlapped (P3-enriched)
GO:0009522	photosystem I	11	4738	54	5462	0.000126489	1	5.0857e-21	Overlapped (P3-enriched)
GO:0009570	chloroplast stroma	161	4738	344	5462	4.19998e-08	1	5.35555e-28	Overlapped (P3-enriched)
GO:0031090	organelle membrane	537	4738	775	5462	0.0103011	1	2.74726e-10	Overlapped (P3-enriched)
GO:0009532	plastid stroma	161	4738	344	5462	4.19998e-08	1	1.92793e-27	Overlapped (P3-enriched)
GO:0043228	membraneless organelle	273	4738	424	5462	0.0114292	5.77878e-13	0.0909328	Overlapped (P3-enriched)
GO:0043232	intracellular membraneless organelle	273	4738	424	5462	0.0114292	5.77878e-13	0.0909328	Overlapped (P3-enriched)
GO:0098796	membrane protein complex	84	4738	189	5462	3.8188e-05	0.000393344	0.0119541	Overlapped (P3-enriched)
GO:0005840	ribosome	58	4738	116	5462	0.02763	0.111573	0.119827	Overlapped (P3-enriched)
GO:0009579	thylakoid	28	4738	81	5462	0.00102286	0.167052	0.000327867	Overlapped (P3-enriched)
GO:0031976	plastid thylakoid	14	4738	52	5462	0.00237716	0.476436	4.67076e-05	Overlapped (P3-enriched)
GO:0009534	chloroplast thylakoid	14	4738	52	5462	0.00237716	0.476436	4.67076e-05	Overlapped (P3-enriched)
GO:0010287	plastoglobule	16	4738	77	5462	1.49087e-06	0.981349	3.81158e-17	Overlapped (P3-enriched)
GO:0009526	plastid envelope	110	4738	291	5462	5.74648e-11	1	1.24598e-29	Overlapped (P3-enriched)
GO:0009941	chloroplast envelope	110	4738	291	5462	5.74648e-11	1	6.88767e-30	Overlapped (P3-enriched)
GO:0031967	organelle envelope	125	4738	304	5462	1.7075e-09	1	1.96624e-26	Overlapped (P3-enriched)
GO:0098807	chloroplast thylakoid membrane protein complex	3	4738	23	5462	0.0140643	1	1.42302e-08	Overlapped (P3-enriched)
GO:0009523	photosystem II	10	4738	55	5462	3.4964e-05	1	3.80929e-19	Overlapped (P3-enriched)
GO:0009521	photosystem	15	4738	76	5462	1.04327e-06	1	8.67954e-25	Overlapped (P3-enriched)
GO:0031977	thylakoid lumen	19	4738	57	5462	0.0112213	1	8.8668e-09	Overlapped (P3-enriched)
GO:0004672	protein kinase activity	507	4738	460	5462	0.0215295	0.000110535	1	Overlapped (LB10-enriched)
GO:0061135	endopeptidase regulator activity	31	4738	12	5462	0.0479152	0.00052968	1	Overlapped (LB10-enriched)
GO:0016168	chlorophyll binding	18	4738	68	5462	0.000140626	0.210472	9.74901e-32	Overlapped (P3-enriched)
GO:0140096	catalytic activity, acting on a protein	990	4738	958	5462	0.0230977	0.743612	6.1976e-05	Overlapped (LB10-enriched)
GO:0003727	single-stranded RNA binding	9	4738	40	5462	0.0047804	0.00797966	0.279881	Overlapped (P3-enriched)
GO:0008187	poly-pyrimidine tract binding	3	4738	29	5462	0.000930263	0.593492	1.4506e-06	Overlapped (P3-enriched)
GO:0008266	poly(U) RNA binding	2	4738	29	5462	0.000213202	0.608527	1.30091e-08	Overlapped (P3-enriched)
GO:0043531	ADP binding	120	4738	79	5462	0.00841546	1	3.57891e-07	Overlapped (LB10-enriched)
GO:0031409	pigment binding	3	4738	25	5462	0.00542025	1	7.77955e-12	Overlapped (P3-enriched)
GO:0070603	SWI/SNF superfamily-type complex	1	4738	0	0	NA	0.0442653	NA	Unique to LB10
GO:0015810	aspartate transmembrane transport	0	0	9	5462	NA	NA	7.41177e-06	Unique to P3
GO:0015827	tryptophan transport	0	0	8	5462	NA	NA	4.99814e-05	Unique to P3
GO:0071277	cellular response to calcium ion	0	0	8	5462	NA	NA	0.000691445	Unique to P3
GO:0019281	L-methionine biosynthetic process from homoserine via O-succinyl-L-homoserine and cystathionine	0	0	5	5462	NA	NA	0.00359637	Unique to P3
GO:0019279	L-methionine biosynthetic process from L-homoserine via cystathionine	0	0	5	5462	NA	NA	0.0150155	Unique to P3
GO:0000024	maltose biosynthetic process	0	0	3	5462	NA	NA	0.0184772	Unique to P3
GO:0080037	negative regulation of cytokinin-activated signaling pathway	0	0	5	5462	NA	NA	0.0399244	Unique to P3
GO:0042753	positive regulation of circadian rhythm	0	0	1	5462	NA	NA	0.0118674	Unique to P3
GO:0009783	photosystem II antenna complex	0	0	6	5462	NA	NA	6.84684e-06	Unique to P3
GO:0009517	PSII associated light-harvesting complex II	0	0	5	5462	NA	NA	0.00430084	Unique to P3
GO:0009503	thylakoid light-harvesting complex	0	0	5	5462	NA	NA	0.00430084	Unique to P3
GO:1905202	methylcrotonoyl-CoA carboxylase complex	0	0	3	5462	NA	NA	0.0470527	Unique to P3
GO:0005852	eukaryotic translation initiation factor 3 complex	0	0	2	5462	NA	NA	0.037323	Unique to P3
GO:0008899	homoserine O-succinyltransferase activity	0	0	5	5462	NA	NA	0.000691048	Unique to P3
GO:0016750	O-succinyltransferase activity	0	0	5	5462	NA	NA	0.000691048	Unique to P3
GO:0052690	trichloro-p-hydroquinone reductive dehalogenase activity	0	0	3	5462	NA	NA	0.00996751	Unique to P3
GO:0010242	oxygen evolving activity	0	0	3	5462	NA	NA	0.00996751	Unique to P3
GO:0034639	L-amino acid efflux transmembrane transporter activity	0	0	4	5462	NA	NA	0.0100094	Unique to P3
GO:0034722	gamma-glutamyl-peptidase activity	0	0	5	5462	NA	NA	0.0164671	Unique to P3
GO:0010313	phytochrome binding	0	0	6	5462	NA	NA	0.0223409	Unique to P3
GO:0016748	succinyltransferase activity	0	0	5	5462	NA	NA	0.0423927	Unique to P3
GO:0016421	CoA carboxylase activity	0	0	6	5462	NA	NA	0.0435824	Unique to P3
GO:0016885	ligase activity, forming carbon-carbon bonds	0	0	6	5462	NA	NA	0.0435824	Unique to P3
GO:0046961	proton-transporting ATPase activity, rotational mechanism	0	0	1	5462	NA	NA	0.0100094	Unique to P3
GO:0044769	ATPase activity, coupled to transmembrane movement of ions, rotational mechanism	0	0	1	5462	NA	NA	0.0100094	Unique to P3

### Sheet: 96_hpi
Supplementary Table 1. Uniquely enriched GO terms in LB10- and P3-inoculated samples across four time points
GO	Name	count_lb10	total_lb10	count_p3	total_p3	p_fdr_bh (P3 v LB10)	p_fdr (goatools_LB10)	p_fdr (goatools_P3)	Type
GO:0016053	organic acid biosynthetic process	375	4327	653	5862	0.0121555	3.92631e-10	3.81663e-50	Overlapped (P3-enriched)
GO:0046394	carboxylic acid biosynthetic process	374	4327	653	5862	0.0108113	4.95144e-10	3.12968e-50	Overlapped (P3-enriched)
GO:0019752	carboxylic acid metabolic process	595	4327	972	5862	0.0407332	1.22108e-08	7.34029e-43	Overlapped (P3-enriched)
GO:0006082	organic acid metabolic process	631	4327	1026	5862	0.0407332	2.67802e-08	3.60333e-42	Overlapped (P3-enriched)
GO:0043436	oxoacid metabolic process	621	4327	1018	5862	0.0275679	9.42038e-08	3.60333e-42	Overlapped (P3-enriched)
GO:0044281	small molecule metabolic process	1110	4327	1736	5862	0.0474256	1.23015e-05	1.27851e-37	Overlapped (P3-enriched)
GO:0006520	amino acid metabolic process	280	4327	514	5862	0.00506988	0.000441223	2.01865e-33	Overlapped (P3-enriched)
GO:0170039	proteinogenic amino acid metabolic process	152	4327	307	5862	0.0050345	0.000466919	1.16587e-33	Overlapped (P3-enriched)
GO:0170033	L-amino acid metabolic process	145	4327	298	5862	0.0033271	0.000551541	1.76537e-34	Overlapped (P3-enriched)
GO:1901605	alpha-amino acid metabolic process	162	4327	322	5862	0.00585136	0.000987789	1.34652e-31	Overlapped (P3-enriched)
GO:0008652	amino acid biosynthetic process	133	4327	284	5862	0.00147265	0.0281339	4.86837e-29	Overlapped (P3-enriched)
GO:0009070	serine family amino acid biosynthetic process	70	4327	167	5862	0.00436394	0.0350437	8.48325e-27	Overlapped (P3-enriched)
GO:0016192	vesicle-mediated transport	268	4327	249	5862	0.0027676	0.0589116	0.00266963	Overlapped (LB10-enriched)
GO:0019344	L-cysteine biosynthetic process	64	4327	155	5862	0.00506988	0.071972	1.84347e-24	Overlapped (P3-enriched)
GO:0046439	L-cysteine metabolic process	64	4327	155	5862	0.00506988	0.071972	1.84347e-24	Overlapped (P3-enriched)
GO:0006534	cysteine metabolic process	65	4327	156	5862	0.00549779	0.0772184	3.73276e-24	Overlapped (P3-enriched)
GO:0000097	sulfur amino acid biosynthetic process	66	4327	157	5862	0.00747672	0.125489	1.46314e-22	Overlapped (P3-enriched)
GO:1901607	alpha-amino acid biosynthetic process	98	4327	217	5862	0.00360354	0.151758	7.76304e-23	Overlapped (P3-enriched)
GO:0000096	sulfur amino acid metabolic process	77	4327	180	5862	0.00381982	0.153744	8.93095e-23	Overlapped (P3-enriched)
GO:0170038	proteinogenic amino acid biosynthetic process	94	4327	212	5862	0.00288232	0.154651	1.87185e-23	Overlapped (P3-enriched)
GO:0033013	tetrapyrrole metabolic process	84	4327	194	5862	0.00286844	0.168929	3.339e-23	Overlapped (P3-enriched)
GO:0006790	sulfur compound metabolic process	195	4327	399	5862	0.000337912	0.180768	3.50733e-27	Overlapped (P3-enriched)
GO:0170034	L-amino acid biosynthetic process	92	4327	209	5862	0.00272883	0.190455	3.77823e-23	Overlapped (P3-enriched)
GO:0042440	pigment metabolic process	127	4327	308	5862	4.94945e-06	0.241969	1.3855e-35	Overlapped (P3-enriched)
GO:0008610	lipid biosynthetic process	341	4327	657	5862	5.61051e-05	0.31652	2.26627e-30	Overlapped (P3-enriched)
GO:0006778	porphyrin-containing compound metabolic process	78	4327	188	5862	0.0014925	0.318284	2.85254e-23	Overlapped (P3-enriched)
GO:0015994	chlorophyll metabolic process	68	4327	173	5862	0.000876242	0.355911	4.73455e-24	Overlapped (P3-enriched)
GO:0019288	isopentenyl diphosphate biosynthetic process, methylerythritol 4-phosphate pathway	64	4327	208	5862	5.11034e-08	0.407006	6.89087e-45	Overlapped (P3-enriched)
GO:0009240	isopentenyl diphosphate biosynthetic process	66	4327	212	5862	5.11034e-08	0.426609	1.15428e-44	Overlapped (P3-enriched)
GO:0046490	isopentenyl diphosphate metabolic process	66	4327	212	5862	5.11034e-08	0.426609	1.15428e-44	Overlapped (P3-enriched)
GO:0019682	glyceraldehyde-3-phosphate metabolic process	65	4327	209	5862	6.95477e-08	0.470094	1.30877e-43	Overlapped (P3-enriched)
GO:0006081	aldehyde metabolic process	75	4327	225	5862	1.71453e-07	0.632365	8.85036e-39	Overlapped (P3-enriched)
GO:0006644	phospholipid metabolic process	136	4327	305	5862	0.000132418	0.705062	5.13136e-24	Overlapped (P3-enriched)
GO:0044272	sulfur compound biosynthetic process	114	4327	246	5862	0.0033271	0.795204	2.58746e-17	Overlapped (P3-enriched)
GO:0033014	tetrapyrrole biosynthetic process	44	4327	133	5862	0.000188628	0.797599	3.16739e-24	Overlapped (P3-enriched)
GO:0006629	lipid metabolic process	525	4327	925	5862	0.000639694	0.857813	4.10997e-22	Overlapped (P3-enriched)
GO:0046148	pigment biosynthetic process	86	4327	250	5862	8.82937e-08	0.881813	2.83833e-37	Overlapped (P3-enriched)
GO:0008654	phospholipid biosynthetic process	115	4327	271	5862	8.06965e-05	1	8.89359e-23	Overlapped (P3-enriched)
GO:0010207	photosystem II assembly	37	4327	113	5862	0.000868393	1	1.13689e-19	Overlapped (P3-enriched)
GO:0006779	porphyrin-containing compound biosynthetic process	38	4327	127	5862	4.38772e-05	1	3.49062e-25	Overlapped (P3-enriched)
GO:0006740	NADPH regeneration	42	4327	130	5862	0.000141058	1	1.14785e-21	Overlapped (P3-enriched)
GO:0051156	glucose 6-phosphate metabolic process	40	4327	127	5862	0.000140914	1	5.60302e-22	Overlapped (P3-enriched)
GO:0006098	pentose-phosphate shunt	40	4327	127	5862	0.000140914	1	5.60302e-22	Overlapped (P3-enriched)
GO:0015995	chlorophyll biosynthetic process	29	4327	113	5862	9.00863e-06	1	4.22288e-27	Overlapped (P3-enriched)
GO:0006739	NADP+ metabolic process	43	4327	132	5862	0.000163189	1	2.53991e-20	Overlapped (P3-enriched)
GO:0072596	establishment of protein localization to chloroplast	21	4327	65	5862	0.0337257	1	2.65911e-10	Overlapped (P3-enriched)
GO:0006396	RNA processing	178	4327	363	5862	0.000930495	1.04642e-23	6.97886e-07	Overlapped (P3-enriched)
GO:0009451	RNA modification	76	4327	173	5862	0.00967597	2.42834e-20	6.58919e-08	Overlapped (P3-enriched)
GO:0055086	nucleobase-containing small molecule metabolic process	283	4327	514	5862	0.00785092	0.017653	0.0333705	Overlapped (P3-enriched)
GO:0006753	nucleoside phosphate metabolic process	269	4327	487	5862	0.0124285	0.0413933	0.02499	Overlapped (P3-enriched)
GO:0009765	photosynthesis, light harvesting	1	4327	52	5862	6.30547e-09	0.0746947	8.02359e-23	Overlapped (P3-enriched)
GO:0010103	stomatal complex morphogenesis	20	4327	65	5862	0.0205386	0.134314	0.0234438	Overlapped (P3-enriched)
GO:0090626	plant epidermis morphogenesis	20	4327	65	5862	0.0205386	0.134314	0.0234438	Overlapped (P3-enriched)
GO:0090407	organophosphate biosynthetic process	201	4327	402	5862	0.000942338	0.138533	2.28905e-05	Overlapped (P3-enriched)
GO:0043687	post-translational protein modification	434	4327	463	5862	0.0339611	0.138753	3.624e-16	Overlapped (LB10-enriched)
GO:0016072	rRNA metabolic process	74	4327	198	5862	4.54874e-05	0.235211	1.82106e-08	Overlapped (P3-enriched)
GO:0019252	starch biosynthetic process	27	4327	80	5862	0.0149312	0.275315	0.00450848	Overlapped (P3-enriched)
GO:0019637	organophosphate metabolic process	389	4327	703	5862	0.0012212	0.281318	8.81363e-07	Overlapped (P3-enriched)
GO:0006364	rRNA processing	73	4327	197	5862	4.24623e-05	0.347219	1.431e-09	Overlapped (P3-enriched)
GO:0005982	starch metabolic process	41	4327	110	5862	0.00791678	0.394467	0.000282469	Overlapped (P3-enriched)
GO:0009637	response to blue light	23	4327	98	5862	1.46693e-05	0.531065	2.67899e-12	Overlapped (P3-enriched)
GO:0009668	plastid membrane organization	48	4327	145	5862	9.05104e-05	0.649396	1.31482e-10	Overlapped (P3-enriched)
GO:0072521	purine-containing compound metabolic process	228	4327	418	5862	0.0195807	0.686451	8.00806e-05	Overlapped (P3-enriched)
GO:0010027	thylakoid membrane organization	48	4327	145	5862	9.05104e-05	0.711734	1.20213e-10	Overlapped (P3-enriched)
GO:0016116	carotenoid metabolic process	19	4327	73	5862	0.00147265	0.722872	1.51035e-07	Overlapped (P3-enriched)
GO:0016114	terpenoid biosynthetic process	49	4327	137	5862	0.000868393	0.753106	2.79335e-08	Overlapped (P3-enriched)
GO:0006091	generation of precursor metabolites and energy	149	4327	351	5862	2.78995e-06	0.753106	2.30416e-15	Overlapped (P3-enriched)
GO:0016117	carotenoid biosynthetic process	19	4327	73	5862	0.00147265	0.77589	5.14611e-08	Overlapped (P3-enriched)
GO:0016109	tetraterpenoid biosynthetic process	19	4327	73	5862	0.00147265	0.77589	5.14611e-08	Overlapped (P3-enriched)
GO:0009658	chloroplast organization	64	4327	172	5862	0.000216791	0.781728	7.9312e-10	Overlapped (P3-enriched)
GO:0009768	photosynthesis, light harvesting in photosystem I	1	4327	31	5862	9.41716e-05	0.940978	5.80894e-17	Overlapped (P3-enriched)
GO:0008299	isoprenoid biosynthetic process	58	4327	145	5862	0.0050345	1	1.4344e-07	Overlapped (P3-enriched)
GO:0009639	response to red or far red light	92	4327	193	5862	0.0339611	1	1.15739e-05	Overlapped (P3-enriched)
GO:0010218	response to far red light	28	4327	93	5862	0.00109383	1	2.25512e-10	Overlapped (P3-enriched)
GO:0009657	plastid organization	82	4327	219	5862	1.48667e-05	1	3.01508e-17	Overlapped (P3-enriched)
GO:0006721	terpenoid metabolic process	66	4327	155	5862	0.00919389	1	2.21113e-08	Overlapped (P3-enriched)
GO:0006720	isoprenoid metabolic process	74	4327	162	5862	0.0339611	1	8.52843e-07	Overlapped (P3-enriched)
GO:0010114	response to red light	25	4327	102	5862	1.71677e-05	1	3.51931e-20	Overlapped (P3-enriched)
GO:0046496	nicotinamide nucleotide metabolic process	88	4327	193	5862	0.0108602	1	2.55712e-09	Overlapped (P3-enriched)
GO:0072524	pyridine-containing compound metabolic process	91	4327	196	5862	0.015405	1	6.24093e-09	Overlapped (P3-enriched)
GO:0009570	chloroplast stroma	200	4327	445	5862	1.64892e-06	0.000199766	1.83481e-58	Overlapped (P3-enriched)
GO:0009532	plastid stroma	200	4327	447	5862	1.11765e-06	0.00025853	1.83481e-58	Overlapped (P3-enriched)
GO:0031982	vesicle	180	4327	167	5862	0.0331768	0.102654	0.0734658	Overlapped (LB10-enriched)
GO:0031967	organelle envelope	140	4327	356	5862	5.70966e-08	0.8067	4.77771e-39	Overlapped (P3-enriched)
GO:0009941	chloroplast envelope	126	4327	347	5862	2.18915e-09	0.808428	3.85066e-46	Overlapped (P3-enriched)
GO:0009526	plastid envelope	126	4327	348	5862	1.88529e-09	0.827498	3.55898e-46	Overlapped (P3-enriched)
GO:0031977	thylakoid lumen	22	4327	76	5862	0.00368557	1	3.30935e-17	Overlapped (P3-enriched)
GO:0042170	plastid membrane	129	4327	343	5862	1.61418e-08	1	2.52489e-37	Overlapped (P3-enriched)
GO:0098796	membrane protein complex	63	4327	179	5862	3.79882e-05	8.03969e-07	0.469612	Overlapped (P3-enriched)
GO:0010287	plastoglobule	9	4327	73	5862	1.71453e-07	0.0944688	1.68302e-13	Overlapped (P3-enriched)
GO:0009521	photosystem	7	4327	74	5862	1.61418e-08	0.269904	1.53198e-21	Overlapped (P3-enriched)
GO:0009522	photosystem I	3	4327	56	5862	5.11034e-08	0.296348	2.87001e-21	Overlapped (P3-enriched)
GO:0009523	photosystem II	4	4327	57	5862	1.7093e-07	0.362963	2.81504e-19	Overlapped (P3-enriched)
GO:0030076	light-harvesting complex	2	4327	27	5862	0.00288232	1	1.12819e-09	Overlapped (P3-enriched)
GO:0031968	organelle outer membrane	91	4327	283	5862	8.0021e-10	1	2.97258e-32	Overlapped (P3-enriched)
GO:0019867	outer membrane	92	4327	285	5862	8.0021e-10	1	3.34637e-32	Overlapped (P3-enriched)
GO:0009579	thylakoid	36	4327	116	5862	0.000218377	1	9.41872e-14	Overlapped (P3-enriched)
GO:0009535	chloroplast thylakoid membrane	79	4327	266	5862	4.2833e-10	1	7.57677e-38	Overlapped (P3-enriched)
GO:0009534	chloroplast thylakoid	19	4327	71	5862	0.00286844	1	8.63239e-12	Overlapped (P3-enriched)
GO:0031976	plastid thylakoid	19	4327	71	5862	0.00286844	1	8.63239e-12	Overlapped (P3-enriched)
GO:0034357	photosynthetic membrane	85	4327	272	5862	6.64654e-10	1	1.54879e-36	Overlapped (P3-enriched)
GO:0042651	thylakoid membrane	85	4327	272	5862	6.64654e-10	1	1.54879e-36	Overlapped (P3-enriched)
GO:0055035	plastid thylakoid membrane	82	4327	269	5862	5.43666e-10	1	7.26282e-38	Overlapped (P3-enriched)
GO:0042973	glucan endo-1,3-beta-D-glucosidase activity	28	4327	11	5862	0.0155064	1.80299e-06	1	Overlapped (LB10-enriched)
GO:0016168	chlorophyll binding	2	4327	52	5862	5.70966e-08	0.0918345	1.43847e-16	Overlapped (P3-enriched)
GO:0031409	pigment binding	1	4327	28	5862	0.000425629	0.992557	2.27343e-14	Overlapped (P3-enriched)
GO:0031286	negative regulation of sorocarp stalk cell differentiation	3	4327	0	0	NA	0.00383539	NA	Unique to LB10
GO:0075262	negative regulation of spore-bearing organ development	3	4327	0	0	NA	0.00383539	NA	Unique to LB10
GO:0043937	regulation of sporulation	3	4327	0	0	NA	0.00383539	NA	Unique to LB10
GO:0045881	positive regulation of sporulation resulting in formation of a cellular spore	3	4327	0	0	NA	0.00383539	NA	Unique to LB10
GO:0043938	positive regulation of sporulation	3	4327	0	0	NA	0.00383539	NA	Unique to LB10
GO:0042173	regulation of sporulation resulting in formation of a cellular spore	3	4327	0	0	NA	0.00383539	NA	Unique to LB10
GO:0009270	response to humidity	4	4327	0	0	NA	0.0401877	NA	Unique to LB10
GO:0031285	regulation of sorocarp stalk cell differentiation	3	4327	0	0	NA	0.0464982	NA	Unique to LB10
GO:0006367	transcription initiation at RNA polymerase II promoter	1	4327	0	0	NA	0.0117238	NA	Unique to LB10
GO:0009769	photosynthesis, light harvesting in photosystem II	0	0	12	5862	NA	NA	1.00613e-05	Unique to P3
GO:0036068	light-independent chlorophyll biosynthetic process	0	0	3	5862	NA	NA	0.0058633	Unique to P3
GO:1901668	regulation of superoxide dismutase activity	0	0	4	5862	NA	NA	0.0333705	Unique to P3
GO:1901671	positive regulation of superoxide dismutase activity	0	0	4	5862	NA	NA	0.0333705	Unique to P3
GO:0034484	raffinose catabolic process	0	0	5	5862	NA	NA	0.0433486	Unique to P3
GO:0033530	raffinose metabolic process	0	0	5	5862	NA	NA	0.0433486	Unique to P3
GO:0006562	L-proline catabolic process	0	0	2	5862	NA	NA	0.0491676	Unique to P3
GO:0033389	putrescine biosynthetic process from arginine, via agmatine	0	0	2	5862	NA	NA	0.0491676	Unique to P3
GO:0006446	regulation of translational initiation	0	0	2	5862	NA	NA	0.00505982	Unique to P3
GO:0090329	regulation of DNA-templated DNA replication	0	0	1	5862	NA	NA	0.0188626	Unique to P3
GO:0042753	positive regulation of circadian rhythm	0	0	2	5862	NA	NA	0.0240223	Unique to P3
GO:0009783	photosystem II antenna complex	0	0	6	5862	NA	NA	7.4462e-06	Unique to P3
GO:0010007	magnesium chelatase complex	0	0	6	5862	NA	NA	0.000148519	Unique to P3
GO:0009517	PSII associated light-harvesting complex II	0	0	4	5862	NA	NA	0.0393574	Unique to P3
GO:0009503	thylakoid light-harvesting complex	0	0	4	5862	NA	NA	0.0393574	Unique to P3
GO:1904949	ATPase complex	0	0	1	5862	NA	NA	0.00112789	Unique to P3
GO:0070603	SWI/SNF superfamily-type complex	0	0	1	5862	NA	NA	0.00416312	Unique to P3
GO:0005666	RNA polymerase III complex	0	0	1	5862	NA	NA	0.00559841	Unique to P3
GO:0005852	eukaryotic translation initiation factor 3 complex	0	0	2	5862	NA	NA	0.0156398	Unique to P3
GO:0004846	urate oxidase activity	0	0	3	5862	NA	NA	0.00994754	Unique to P3
GO:0004657	proline dehydrogenase activity	0	0	3	5862	NA	NA	0.00994754	Unique to P3
GO:0051116	cobaltochelatase activity	0	0	3	5862	NA	NA	0.00994754	Unique to P3
GO:0004474	malate synthase activity	0	0	3	5862	NA	NA	0.00994754	Unique to P3
GO:0016663	oxidoreductase activity, acting on other nitrogenous compounds as donors, oxygen as acceptor	0	0	3	5862	NA	NA	0.00994754	Unique to P3
GO:0048529	magnesium-protoporphyrin IX monomethyl ester (oxidative) cyclase activity	0	0	3	5862	NA	NA	0.00994754	Unique to P3
GO:0004451	isocitrate lyase activity	0	0	4	5862	NA	NA	0.0106365	Unique to P3
GO:0047395	glycerophosphoinositol glycerophosphodiesterase activity	0	0	4	5862	NA	NA	0.0469023	Unique to P3
GO:0004412	homoserine dehydrogenase activity	0	0	4	5862	NA	NA	0.0469023	Unique to P3
GO:0031490	chromatin DNA binding	0	0	1	5862	NA	NA	0.0112379	Unique to P3
GO:0043138	3'-5' DNA helicase activity	0	0	1	5862	NA	NA	0.0113473	Unique to P3
