## Supplementary Table 2 for "Distinct Temporal Responses to *Xanthomonas translucens* Strains Shape Bacterial Leaf Streak Development in Triticale"

### Sheet: result-R-sup-GOs
Supplemental Table 2. Enriched GO terms in R genes for R-suppressed triads
GO	name	study_count	p_fdr_bh	ratio	treatment	log_p	sig
GO:0035435	Phosphate Ion Transmembrane Transport	27	3.14609e-05	0.00934256	Control	4.50223	***
GO:0010152	Pollen Maturation	18	0.000188865	0.00622837	Control	3.72385	***
GO:1903798	Regulation Of Mirna Processing	4	0.00543021	0.00138408	Control	2.26518	**
GO:1901069	Guanosine-Containing Compound Catabolic Process	27	0.00657102	0.00934256	Control	2.18237	**
GO:0072662	Protein Localization To Peroxisome	33	0.0126608	0.0114187	Control	1.89754	*
GO:2000634	Regulation Of Primary Mirna Processing	3	0.0157681	0.00103806	Control	1.80222	*
GO:1903800	Positive Regulation Of Mirna Processing	3	0.0157681	0.00103806	Control	1.80222	*
GO:2000636	Positive Regulation Of Primary Mirna Processing	3	0.0157681	0.00103806	Control	1.80222	*
GO:0006656	Phosphatidylcholine Biosynthetic Process	9	0.0157681	0.00311419	Control	1.80222	*
GO:0010311	Lateral Root Formation	20	0.0169648	0.00692042	Control	1.77045	*
GO:2000637	Positive Regulation Of Mirna-Mediated Gene Silencing	4	0.017393	0.00138408	Control	1.75963	*
GO:0061062	Regulation Of Nematode Larval Development	4	0.017393	0.00138408	Control	1.75963	*
GO:0016558	Protein Import Into Peroxisome Matrix	32	0.0175406	0.0110727	Control	1.75595	*
GO:0072663	Establishment Of Protein Localization To Peroxisome	33	0.0190559	0.0114187	Control	1.71997	*
GO:0043574	Peroxisomal Transport	33	0.0199497	0.0114187	Control	1.70006	*
GO:0015919	Peroxisomal Membrane Transport	33	0.0199497	0.0114187	Control	1.70006	*
GO:0005983	Starch Catabolic Process	9	0.0256735	0.00311419	Control	1.59052	*
GO:0032880	Regulation Of Protein Localization	22	0.0310474	0.00761246	Control	1.50797	*
GO:0009306	Protein Secretion	11	0.0313671	0.00380623	Control	1.50353	*
GO:0035592	Establishment Of Protein Localization To Extracellular Region	11	0.0313671	0.00380623	Control	1.50353	*
GO:0071692	Protein Localization To Extracellular Region	11	0.0313671	0.00380623	Control	1.50353	*
GO:0002832	Negative Regulation Of Response To Biotic Stimulus	12	0.0374369	0.00415225	Control	1.4267	*
GO:0010929	Positive Regulation Of Auxin Mediated Signaling Pathway	4	0.0388646	0.00138408	Control	1.41045	*
GO:0051290	Protein Heterotetramerization	4	0.0388646	0.00138408	Control	1.41045	*
GO:0042873	Aldonate Transmembrane Transport	5	0.0399192	0.0017301	Control	1.39882	*
GO:0032102	Negative Regulation Of Response To External Stimulus	12	0.04223	0.00415225	Control	1.37438	*
GO:0015780	Nucleotide-Sugar Transmembrane Transport	13	0.0425886	0.00449827	Control	1.37071	*
GO:0051647	Nucleus Localization	6	0.0438564	0.00207612	Control	1.35797	*
GO:0009643	Photosynthetic Acclimation	6	0.0438564	0.00207612	Control	1.35797	*
GO:0007097	Nuclear Migration	6	0.0438564	0.00207612	Control	1.35797	*
GO:0035107	Appendage Morphogenesis	8	0.0452436	0.00276817	Control	1.34444	*
GO:0090481	Pyrimidine Nucleotide-Sugar Transmembrane Transport	10	0.0464453	0.00346021	Control	1.33306	*
GO:0006657	Cdp-Choline Pathway	7	0.0464453	0.00242215	Control	1.33306	*
GO:0071322	Cellular Response To Carbohydrate Stimulus	6	0.048946	0.00207612	Control	1.31028	*
GO:0009903	Chloroplast Avoidance Movement	10	0.0527719	0.00346021	Control	1.2776
GO:0030490	Maturation Of Ssu-Rrna	17	0.0601578	0.00588235	Control	1.22071
GO:0071918	Urea Transmembrane Transport	5	0.060957	0.0017301	Control	1.21498
GO:0015840	Urea Transport	5	0.060957	0.0017301	Control	1.21498
GO:2000069	Regulation Of Post-Embryonic Root Development	6	0.0751142	0.00207612	Control	1.12428
GO:0009313	Oligosaccharide Catabolic Process	9	0.0892484	0.00311419	Control	1.0494
GO:0019755	One-Carbon Compound Transport	5	0.089594	0.0017301	Control	1.04772
GO:0009396	Folic Acid-Containing Compound Biosynthetic Process	9	0.104984	0.00311419	Control	0.978875
GO:0015713	Phosphoglycerate Transmembrane Transport	4	0.109481	0.00138408	Control	0.960661
GO:0006760	Folic Acid-Containing Compound Metabolic Process	13	0.110817	0.00449827	Control	0.955394
GO:0071483	Cellular Response To Blue Light	11	0.113261	0.00380623	Control	0.945918
GO:0071326	Cellular Response To Monosaccharide Stimulus	3	0.116351	0.00103806	Control	0.93423
GO:0071333	Cellular Response To Glucose Stimulus	3	0.116351	0.00103806	Control	0.93423
GO:0071331	Cellular Response To Hexose Stimulus	3	0.116351	0.00103806	Control	0.93423
GO:0006414	Translational Elongation	23	0.131014	0.00795848	Control	0.882683
GO:0006897	Endocytosis	47	0.139077	0.016263	Control	0.856745
GO:0000349	Generation Of Catalytic Spliceosome For First Transesterification Step	4	0.141486	0.00138408	Control	0.849286
GO:0051258	Protein Polymerization	13	0.165777	0.00449827	Control	0.780476
GO:0009785	Blue Light Signaling Pathway	9	0.18151	0.00311419	Control	0.7411
GO:0042558	Pteridine-Containing Compound Metabolic Process	14	0.188768	0.00484429	Control	0.724071
GO:0030522	Intracellular Receptor Signaling Pathway	11	0.192113	0.00380623	Control	0.716442
GO:0015714	Phosphoenolpyruvate Transport	4	0.211783	0.00138408	Control	0.674108
GO:0035436	Triose Phosphate Transmembrane Transport	4	0.211783	0.00138408	Control	0.674108
GO:0015717	Triose Phosphate Transport	4	0.211783	0.00138408	Control	0.674108
GO:0000462	Maturation Of Ssu-Rrna From Tricistronic Rrna Transcript (Ssu-Rrna, 5.8s Rrna, Lsu-Rrna)	13	0.232785	0.00449827	Control	0.633045
GO:0006890	Retrograde Vesicle-Mediated Transport, Golgi To Endoplasmic Reticulum	11	0.242851	0.00380623	Control	0.614661
GO:2000214	Regulation Of L-Proline Metabolic Process	2	0.266695	0.000692042	Control	0.573986
GO:0070534	Protein K63-Linked Ubiquitination	6	0.299367	0.00207612	Control	0.523796
GO:0010588	Cotyledon Vascular Tissue Pattern Formation	10	0.299367	0.00346021	Control	0.523796
GO:0009836	Fruit Ripening, Climacteric	4	0.311228	0.00138408	Control	0.506922
GO:0006891	Intra-Golgi Vesicle-Mediated Transport	23	0.342333	0.00795848	Control	0.465552
GO:0010540	Basipetal Auxin Transport	10	0.4585	0.00346021	Control	0.338661
GO:0016123	Xanthophyll Biosynthetic Process	3	0.604035	0.00103806	Control	0.218938
GO:0090333	Regulation Of Stomatal Closure	4	0.846023	0.00138408	Control	0.0726179
GO:0022627	Cytosolic Small Ribosomal Subunit	21	0.0803562	0.00726644	Control	1.09498
GO:0005635	Nuclear Envelope	12	0.184652	0.00415225	Control	0.733646
GO:0004559	Alpha-Mannosidase Activity	9	0.0307389	0.00311419	Control	1.51231	*
GO:0015605	Organophosphate Ester Transmembrane Transporter Activity	20	0.0807251	0.00692042	Control	1.09299
GO:0015215	Nucleotide Transmembrane Transporter Activity	16	0.0892737	0.00553633	Control	1.04928
GO:0030276	Clathrin Binding	10	0.19164	0.00346021	Control	0.717513
GO:0004712	Protein Serine/Threonine/Tyrosine Kinase Activity	15	0.310142	0.00519031	Control	0.508439
GO:0035435	Phosphate Ion Transmembrane Transport	28	8.79483e-05	0.00842866	LB10	4.05577	***
GO:0010152	Pollen Maturation	17	0.00201673	0.0051174	LB10	2.69535	**
GO:0010311	Lateral Root Formation	24	0.00305888	0.00722456	LB10	2.51444	**
GO:0051258	Protein Polymerization	19	0.00399741	0.00571945	LB10	2.39822	**
GO:0010929	Positive Regulation Of Auxin Mediated Signaling Pathway	5	0.00767969	0.00150512	LB10	2.11466	**
GO:0006760	Folic Acid-Containing Compound Metabolic Process	17	0.00884526	0.0051174	LB10	2.05329	**
GO:0000349	Generation Of Catalytic Spliceosome For First Transesterification Step	6	0.00970225	0.00180614	LB10	2.01313	**
GO:0070534	Protein K63-Linked Ubiquitination	10	0.0106214	0.00301023	LB10	1.97382	*
GO:0072663	Establishment Of Protein Localization To Peroxisome	37	0.0116362	0.0111379	LB10	1.93419	*
GO:0030490	Maturation Of Ssu-Rrna	21	0.0117999	0.00632149	LB10	1.92812	*
GO:0042873	Aldonate Transmembrane Transport	6	0.012211	0.00180614	LB10	1.91325	*
GO:0000462	Maturation Of Ssu-Rrna From Tricistronic Rrna Transcript (Ssu-Rrna, 5.8s Rrna, Lsu-Rrna)	18	0.0130802	0.00541842	LB10	1.88339	*
GO:0009836	Fruit Ripening, Climacteric	7	0.0132962	0.00210716	LB10	1.87627	*
GO:0072662	Protein Localization To Peroxisome	36	0.0158307	0.0108368	LB10	1.8005	*
GO:0009903	Chloroplast Avoidance Movement	12	0.0167121	0.00361228	LB10	1.77697	*
GO:0015780	Nucleotide-Sugar Transmembrane Transport	15	0.0198917	0.00451535	LB10	1.70133	*
GO:0016558	Protein Import Into Peroxisome Matrix	35	0.0212354	0.0105358	LB10	1.67294	*
GO:0015714	Phosphoenolpyruvate Transport	6	0.0216873	0.00180614	LB10	1.66379	*
GO:0035436	Triose Phosphate Transmembrane Transport	6	0.0216873	0.00180614	LB10	1.66379	*
GO:0015717	Triose Phosphate Transport	6	0.0216873	0.00180614	LB10	1.66379	*
GO:0071483	Cellular Response To Blue Light	14	0.0227852	0.00421433	LB10	1.64235	*
GO:0071331	Cellular Response To Hexose Stimulus	4	0.0234752	0.00120409	LB10	1.62939	*
GO:0071333	Cellular Response To Glucose Stimulus	4	0.0234752	0.00120409	LB10	1.62939	*
GO:0071326	Cellular Response To Monosaccharide Stimulus	4	0.0234752	0.00120409	LB10	1.62939	*
GO:0043574	Peroxisomal Transport	36	0.0239546	0.0108368	LB10	1.62061	*
GO:0015919	Peroxisomal Membrane Transport	36	0.0239546	0.0108368	LB10	1.62061	*
GO:0035592	Establishment Of Protein Localization To Extracellular Region	12	0.0266486	0.00361228	LB10	1.57433	*
GO:0009306	Protein Secretion	12	0.0266486	0.00361228	LB10	1.57433	*
GO:0071692	Protein Localization To Extracellular Region	12	0.0266486	0.00361228	LB10	1.57433	*
GO:0042558	Pteridine-Containing Compound Metabolic Process	18	0.02713	0.00541842	LB10	1.56655	*
GO:0006656	Phosphatidylcholine Biosynthetic Process	9	0.0307713	0.00270921	LB10	1.51185	*
GO:1901069	Guanosine-Containing Compound Catabolic Process	27	0.0308586	0.00812763	LB10	1.51062	*
GO:0006890	Retrograde Vesicle-Mediated Transport, Golgi To Endoplasmic Reticulum	15	0.0309939	0.00451535	LB10	1.50872	*
GO:0009785	Blue Light Signaling Pathway	12	0.0310185	0.00361228	LB10	1.50838	*
GO:0030522	Intracellular Receptor Signaling Pathway	14	0.033806	0.00421433	LB10	1.47101	*
GO:0015713	Phosphoglycerate Transmembrane Transport	5	0.0344939	0.00150512	LB10	1.46226	*
GO:0009396	Folic Acid-Containing Compound Biosynthetic Process	11	0.0344939	0.00331126	LB10	1.46226	*
GO:0090481	Pyrimidine Nucleotide-Sugar Transmembrane Transport	11	0.0374972	0.00331126	LB10	1.426	*
GO:0016123	Xanthophyll Biosynthetic Process	6	0.0478782	0.00180614	LB10	1.31986	*
GO:2000214	Regulation Of L-Proline Metabolic Process	3	0.0513807	0.00090307	LB10	1.2892
GO:0051290	Protein Heterotetramerization	4	0.0543943	0.00120409	LB10	1.26445
GO:0009643	Photosynthetic Acclimation	6	0.0712387	0.00180614	LB10	1.14728
GO:0007097	Nuclear Migration	6	0.0712387	0.00180614	LB10	1.14728
GO:0051647	Nucleus Localization	6	0.0712387	0.00180614	LB10	1.14728
GO:0006414	Translational Elongation	27	0.0727179	0.00812763	LB10	1.13836
GO:0006897	Endocytosis	55	0.0727179	0.0165563	LB10	1.13836
GO:0010540	Basipetal Auxin Transport	14	0.0775632	0.00421433	LB10	1.11034
GO:0071322	Cellular Response To Carbohydrate Stimulus	6	0.0784246	0.00180614	LB10	1.10555
GO:0006657	Cdp-Choline Pathway	7	0.0784441	0.00210716	LB10	1.10544
GO:0015840	Urea Transport	5	0.0892273	0.00150512	LB10	1.0495
GO:0071918	Urea Transmembrane Transport	5	0.0892273	0.00150512	LB10	1.0495
GO:2000069	Regulation Of Post-Embryonic Root Development	6	0.115618	0.00180614	LB10	0.936976
GO:0005983	Starch Catabolic Process	8	0.124358	0.00240819	LB10	0.905328
GO:0019755	One-Carbon Compound Transport	5	0.128698	0.00150512	LB10	0.890428
GO:0090333	Regulation Of Stomatal Closure	7	0.139739	0.00210716	LB10	0.854683
GO:2000637	Positive Regulation Of Mirna-Mediated Gene Silencing	3	0.148398	0.00090307	LB10	0.828572
GO:0061062	Regulation Of Nematode Larval Development	3	0.148398	0.00090307	LB10	0.828572
GO:0006891	Intra-Golgi Vesicle-Mediated Transport	28	0.148398	0.00842866	LB10	0.828572
GO:0009313	Oligosaccharide Catabolic Process	9	0.156256	0.00270921	LB10	0.806164
GO:0010588	Cotyledon Vascular Tissue Pattern Formation	12	0.17588	0.00361228	LB10	0.754782
GO:0032880	Regulation Of Protein Localization	21	0.186758	0.00632149	LB10	0.728721
GO:2000636	Positive Regulation Of Primary Mirna Processing	2	0.201532	0.000602047	LB10	0.695657
GO:1903800	Positive Regulation Of Mirna Processing	2	0.201532	0.000602047	LB10	0.695657
GO:2000634	Regulation Of Primary Mirna Processing	2	0.201532	0.000602047	LB10	0.695657
GO:1903798	Regulation Of Mirna Processing	2	0.356059	0.000602047	LB10	0.448478
GO:0002832	Negative Regulation Of Response To Biotic Stimulus	9	0.544882	0.00270921	LB10	0.263697
GO:0032102	Negative Regulation Of Response To External Stimulus	9	0.554434	0.00270921	LB10	0.25615
GO:0035107	Appendage Morphogenesis	5	0.675097	0.00150512	LB10	0.170634
GO:0022627	Cytosolic Small Ribosomal Subunit	26	0.00806662	0.00782661	LB10	2.09331	**
GO:0005635	Nuclear Envelope	15	0.0263353	0.00451535	LB10	1.57946	*
GO:0015605	Organophosphate Ester Transmembrane Transporter Activity	24	0.0277096	0.00722456	LB10	1.55737	*
GO:0004712	Protein Serine/Threonine/Tyrosine Kinase Activity	20	0.0731189	0.00602047	LB10	1.13597
GO:0015215	Nucleotide Transmembrane Transporter Activity	18	0.0989406	0.00541842	LB10	1.00463
GO:0030276	Clathrin Binding	12	0.107446	0.00361228	LB10	0.96881
GO:0004559	Alpha-Mannosidase Activity	7	0.237499	0.00210716	LB10	0.624339
GO:0010311	Lateral Root Formation	27	7.07983e-05	0.00867888	P3	4.14998	***
GO:0035435	Phosphate Ion Transmembrane Transport	25	0.000550802	0.008036	P3	3.259	***
GO:0072662	Protein Localization To Peroxisome	38	0.00145748	0.0122147	P3	2.8364	**
GO:0016558	Protein Import Into Peroxisome Matrix	37	0.00217536	0.0118933	P3	2.66247	**
GO:0072663	Establishment Of Protein Localization To Peroxisome	38	0.00238665	0.0122147	P3	2.62221	**
GO:0015919	Peroxisomal Membrane Transport	38	0.00256348	0.0122147	P3	2.59117	**
GO:0043574	Peroxisomal Transport	38	0.00256348	0.0122147	P3	2.59117	**
GO:0006891	Intra-Golgi Vesicle-Mediated Transport	33	0.00481506	0.0106075	P3	2.3174	**
GO:0006760	Folic Acid-Containing Compound Metabolic Process	17	0.00505402	0.00546448	P3	2.29636	**
GO:0010929	Positive Regulation Of Auxin Mediated Signaling Pathway	5	0.00655301	0.0016072	P3	2.18356	**
GO:0006897	Endocytosis	57	0.0083622	0.0183221	P3	2.07768	**
GO:0010152	Pollen Maturation	15	0.00932372	0.0048216	P3	2.03041	**
GO:0009836	Fruit Ripening, Climacteric	7	0.0104033	0.00225008	P3	1.98283	*
GO:0071483	Cellular Response To Blue Light	14	0.0151897	0.00450016	P3	1.81845	*
GO:1901069	Guanosine-Containing Compound Catabolic Process	27	0.0159974	0.00867888	P3	1.79595	*
GO:0010540	Basipetal Auxin Transport	15	0.0167527	0.0048216	P3	1.77592	*
GO:0015840	Urea Transport	6	0.0182598	0.00192864	P3	1.7385	*
GO:0071918	Urea Transmembrane Transport	6	0.0182598	0.00192864	P3	1.7385	*
GO:0009313	Oligosaccharide Catabolic Process	11	0.0196271	0.00353584	P3	1.70714	*
GO:0071333	Cellular Response To Glucose Stimulus	4	0.0211804	0.00128576	P3	1.67407	*
GO:0071331	Cellular Response To Hexose Stimulus	4	0.0211804	0.00128576	P3	1.67407	*
GO:0071326	Cellular Response To Monosaccharide Stimulus	4	0.0211804	0.00128576	P3	1.67407	*
GO:0009785	Blue Light Signaling Pathway	12	0.0217318	0.00385728	P3	1.6629	*
GO:0030522	Intracellular Receptor Signaling Pathway	14	0.0225603	0.00450016	P3	1.64665	*
GO:0010588	Cotyledon Vascular Tissue Pattern Formation	14	0.0240688	0.00450016	P3	1.61855	*
GO:0030490	Maturation Of Ssu-Rrna	19	0.0287923	0.00610736	P3	1.54072	*
GO:2000069	Regulation Of Post-Embryonic Root Development	7	0.0291664	0.00225008	P3	1.53512	*
GO:0019755	One-Carbon Compound Transport	6	0.0293449	0.00192864	P3	1.53247	*
GO:0006414	Translational Elongation	27	0.0301327	0.00867888	P3	1.52096	*
GO:0015780	Nucleotide-Sugar Transmembrane Transport	14	0.0304201	0.00450016	P3	1.51684	*
GO:0042558	Pteridine-Containing Compound Metabolic Process	17	0.0373054	0.00546448	P3	1.42823	*
GO:0032880	Regulation Of Protein Localization	23	0.0386026	0.00739312	P3	1.41338	*
GO:0090333	Regulation Of Stomatal Closure	8	0.0399309	0.00257152	P3	1.39869	*
GO:0051258	Protein Polymerization	16	0.0433017	0.00514304	P3	1.3635	*
GO:2000214	Regulation Of L-Proline Metabolic Process	3	0.0464227	0.00096432	P3	1.33327	*
GO:0051290	Protein Heterotetramerization	4	0.0467033	0.00128576	P3	1.33065	*
GO:0042873	Aldonate Transmembrane Transport	5	0.0501666	0.0016072	P3	1.29959
GO:0051647	Nucleus Localization	6	0.0578245	0.00192864	P3	1.23789
GO:0009643	Photosynthetic Acclimation	6	0.0578245	0.00192864	P3	1.23789
GO:0007097	Nuclear Migration	6	0.0578245	0.00192864	P3	1.23789
GO:0071322	Cellular Response To Carbohydrate Stimulus	6	0.0644503	0.00192864	P3	1.19077
GO:0090481	Pyrimidine Nucleotide-Sugar Transmembrane Transport	10	0.0680759	0.0032144	P3	1.16701
GO:0070534	Protein K63-Linked Ubiquitination	8	0.0728401	0.00257152	P3	1.13763
GO:0005983	Starch Catabolic Process	8	0.0959274	0.00257152	P3	1.01806
GO:0035592	Establishment Of Protein Localization To Extracellular Region	10	0.107252	0.0032144	P3	0.969595
GO:0071692	Protein Localization To Extracellular Region	10	0.107252	0.0032144	P3	0.969595
GO:0009306	Protein Secretion	10	0.107252	0.0032144	P3	0.969595
GO:0006890	Retrograde Vesicle-Mediated Transport, Golgi To Endoplasmic Reticulum	13	0.113929	0.00417872	P3	0.943367
GO:0015713	Phosphoglycerate Transmembrane Transport	4	0.129046	0.00128576	P3	0.889257
GO:2000637	Positive Regulation Of Mirna-Mediated Gene Silencing	3	0.132761	0.00096432	P3	0.876931
GO:0061062	Regulation Of Nematode Larval Development	3	0.132761	0.00096432	P3	0.876931
GO:0009396	Folic Acid-Containing Compound Biosynthetic Process	9	0.143943	0.00289296	P3	0.841809
GO:0000349	Generation Of Catalytic Spliceosome For First Transesterification Step	4	0.16673	0.00128576	P3	0.777986
GO:0006656	Phosphatidylcholine Biosynthetic Process	7	0.169902	0.00225008	P3	0.769801
GO:1903800	Positive Regulation Of Mirna Processing	2	0.189975	0.00064288	P3	0.721304
GO:2000634	Regulation Of Primary Mirna Processing	2	0.189975	0.00064288	P3	0.721304
GO:2000636	Positive Regulation Of Primary Mirna Processing	2	0.189975	0.00064288	P3	0.721304
GO:0000462	Maturation Of Ssu-Rrna From Tricistronic Rrna Transcript (Ssu-Rrna, 5.8s Rrna, Lsu-Rrna)	14	0.190443	0.00450016	P3	0.720235
GO:0035436	Triose Phosphate Transmembrane Transport	4	0.248745	0.00128576	P3	0.604246
GO:0015717	Triose Phosphate Transport	4	0.248745	0.00128576	P3	0.604246
GO:0015714	Phosphoenolpyruvate Transport	4	0.248745	0.00128576	P3	0.604246
GO:0002832	Negative Regulation Of Response To Biotic Stimulus	10	0.277181	0.0032144	P3	0.557237
GO:0032102	Negative Regulation Of Response To External Stimulus	10	0.290543	0.0032144	P3	0.536789
GO:0035107	Appendage Morphogenesis	6	0.341706	0.00192864	P3	0.466347
GO:1903798	Regulation Of Mirna Processing	2	0.343858	0.00064288	P3	0.463621
GO:0016123	Xanthophyll Biosynthetic Process	4	0.345366	0.00128576	P3	0.46172
GO:0006657	Cdp-Choline Pathway	5	0.373029	0.0016072	P3	0.428257
GO:0009903	Chloroplast Avoidance Movement	8	0.401819	0.00257152	P3	0.39597
GO:0022627	Cytosolic Small Ribosomal Subunit	25	0.0112208	0.008036	P3	1.94998	*
GO:0005635	Nuclear Envelope	12	0.208778	0.00385728	P3	0.680315
GO:0004712	Protein Serine/Threonine/Tyrosine Kinase Activity	20	0.0269399	0.0064288	P3	1.5696	*
GO:0030276	Clathrin Binding	13	0.0309084	0.00417872	P3	1.50992	*
GO:0015215	Nucleotide Transmembrane Transporter Activity	18	0.0387192	0.00578592	P3	1.41207	*
GO:0015605	Organophosphate Ester Transmembrane Transporter Activity	22	0.0435685	0.00707168	P3	1.36083	*
GO:0004559	Alpha-Mannosidase Activity	6	0.441539	0.00192864	P3	0.355031
