## Supplementary Table 4 for "Distinct Temporal Responses to *Xanthomonas translucens* Strains Shape Bacterial Leaf Streak Development in Triticale"

### Sheet: Sheet1
Supplementary Table 4. Identified TF binding motifs across gene clusters
Cluster	Motif Sequence	Arabidopsis Thaliana TF ID	TF family	p-value	E-value	q-value
cluster1	2-CGTGGCCCTC	AT5G61270	bHLH	0.00040265	0.24924	0.30281
cluster1	2-CGTGGCCCTC	AT2G20180	bHLH	0.000516249	0.319558	0.30281
cluster1	3-GAACAGAGCAACC	AT3G48430	C2H2	0.00036375	0.225161	0.450323
cluster1	4-GTGGAGGAGGAG	AT1G72050	C2H2	1.33189e-06	0.00082444	0.00156837
cluster1	4-GTGGAGGAGGAG	AT1G21910	ERF	1.56986e-05	0.00971745	0.00924297
cluster1	4-GTGGAGGAGGAG	AT5G18450	ERF	9.5246e-05	0.0589573	0.0373857
cluster1	4-GTGGAGGAGGAG	AT4G28140	ERF	0.000144911	0.0896997	0.0414402
cluster1	4-GTGGAGGAGGAG	AT1G44830	ERF	0.000219349	0.135777	0.0414402
cluster1	4-GTGGAGGAGGAG	AT5G25190	ERF	0.000414147	0.256357	0.0414402
cluster1	4-GTGGAGGAGGAG	AT1G75490	ERF	0.000414903	0.256825	0.0414402
cluster1	4-GTGGAGGAGGAG	AT1G71450	ERF	0.000462841	0.286499	0.0414402
cluster1	4-GTGGAGGAGGAG	AT1G28370	ERF	0.000504155	0.312072	0.0414402
cluster1	4-GTGGAGGAGGAG	AT3G15210	ERF	0.000504155	0.312072	0.0414402
cluster1	4-GTGGAGGAGGAG	AT3G50260	ERF	0.000504155	0.312072	0.0414402
cluster1	4-GTGGAGGAGGAG	AT1G53170	ERF	0.000529301	0.327637	0.0414402
cluster1	4-GTGGAGGAGGAG	AT1G43160	ERF	0.000555694	0.343974	0.0414402
cluster1	4-GTGGAGGAGGAG	AT5G51190	ERF	0.000555694	0.343974	0.0414402
cluster1	4-GTGGAGGAGGAG	AT4G27950	ERF	0.000652312	0.403781	0.0414402
cluster1	4-GTGGAGGAGGAG	AT3G20310	ERF	0.000684558	0.423741	0.0414402
cluster1	4-GTGGAGGAGGAG	AT2G31230	ERF	0.000708512	0.438569	0.0414402
cluster1	4-GTGGAGGAGGAG	AT1G28160	ERF	0.000743685	0.460341	0.0414402
cluster1	4-GTGGAGGAGGAG	AT5G65130	ERF	0.00078054	0.483154	0.0414402
cluster1	4-GTGGAGGAGGAG	AT5G63090	LBD	0.000790815	0.489514	0.0414402
cluster1	5-AGCTGGCGCCGAGY	AT4G36900	ERF	0.000468076	0.289739	0.333113
cluster2	1-YCTTATCCKCT	AT5G05790	MYB	4.98411e-05	0.0308516	0.0486065
cluster2	1-YCTTATCCKCT	AT5G08520	MYB	0.000109351	0.0676881	0.0486065
cluster2	1-YCTTATCCKCT	AT3G11280	MYB	0.000118732	0.0734951	0.0486065
cluster2	1-YCTTATCCKCT	AT1G49010	MYB	0.000203749	0.126121	0.0625581
cluster2	1-YCTTATCCKCT	AT3G10580	MYB_related	0.000364103	0.22538	0.0683866
cluster2	1-YCTTATCCKCT	AT4G00250	GeBP	0.000416902	0.258062	0.0683866
cluster2	1-YCTTATCCKCT	AT5G58900	MYB_related	0.000428808	0.265432	0.0683866
cluster2	1-YCTTATCCKCT	AT1G19000	MYB_related	0.000488307	0.302262	0.0683866
cluster2	1-YCTTATCCKCT	AT2G38090	MYB	0.000501148	0.31021	0.0683866
cluster2	1-YCTTATCCKCT	AT1G74840	MYB_related	0.000582609	0.360635	0.0715526
cluster2	8-GAGCTGAGCACGC	AT1G09770	MYB	0.000750782	0.464734	0.929468
cluster2	10-GGATAAYGB	AT1G66420	GeBP	0.000229284	0.141927	0.283668
cluster2	11-AATGGGCGCGCGCCABGTG	AT4G14410	bHLH	0.000178389	0.110423	0.108835
cluster2	11-AATGGGCGCGCGCCABGTG	AT5G22220	E2F/DP	0.000313251	0.193903	0.12741
cluster3	3-CCACACAC	AT4G30980	bHLH	0.000677997	0.41968	0.83936
cluster4	2-GGTCAAAGT	AT2G25000	WRKY	1.98413e-05	0.0122817	0.0244077
cluster4	2-GGTCAAAGT	AT4G26640	WRKY	0.000191464	0.118516	0.117765
cluster4	2-GGTCAAAGT	AT2G47260	WRKY	0.000805421	0.498556	0.230771
cluster4	4-CACCAACCCCAAC	AT1G79180	MYB	5.82333e-06	0.00360464	0.006988
cluster4	4-CACCAACCCCAAC	AT1G06180	MYB	2.24798e-05	0.013915	0.0134879
cluster4	4-CACCAACCCCAAC	AT3G08500	MYB	3.76927e-05	0.0233318	0.013604
cluster4	4-CACCAACCCCAAC	AT1G09540	MYB	4.53467e-05	0.0280696	0.013604
cluster4	4-CACCAACCCCAAC	AT3G12820	MYB	7.16011e-05	0.0443211	0.0171843
cluster4	4-CACCAACCCCAAC	AT1G16490	MYB	0.000196999	0.121942	0.0393998
cluster4	4-CACCAACCCCAAC	AT1G34670	MYB	0.000247863	0.153427	0.0424908
cluster4	4-CACCAACCCCAAC	AT3G49690	MYB	0.000309166	0.191374	0.0463749
cluster4	6-YACCTACCV	AT3G49690	MYB	1.62348e-05	0.0100493	0.0196939
cluster4	6-YACCTACCV	AT2G47460	MYB	5.02545e-05	0.0311075	0.030481
cluster4	6-YACCTACCV	AT5G49330	MYB	0.000111919	0.0692779	0.0371365
cluster4	6-YACCTACCV	AT5G10280	MYB	0.000170089	0.105285	0.0371365
cluster4	6-YACCTACCV	AT3G61250	MYB	0.000185499	0.114824	0.0371365
cluster4	6-YACCTACCV	AT3G12820	MYB	0.000196224	0.121463	0.0371365
cluster4	6-YACCTACCV	AT1G09540	MYB	0.000228324	0.141333	0.0371365
cluster4	6-YACCTACCV	AT1G06180	MYB	0.00024491	0.151599	0.0371365
cluster4	6-YACCTACCV	AT1G22640	MYB	0.000345802	0.214052	0.046609
cluster4	6-YACCTACCV	AT3G12720	MYB	0.000409094	0.253229	0.0496258
cluster4	6-YACCTACCV	AT1G79180	MYB	0.000580983	0.359628	0.06407
cluster4	6-YACCTACCV	AT5G62320	MYB	0.000730166	0.451973	0.0738116
cluster4	7-CCASCAACC	AT3G08500	MYB	2.59507e-05	0.0160635	0.0312203
cluster4	7-CCASCAACC	AT3G23250	MYB	0.000112448	0.0696054	0.0394899
cluster4	7-CCASCAACC	AT1G79180	MYB	0.000128149	0.079324	0.0394899
cluster4	7-CCASCAACC	AT1G06180	MYB	0.000131298	0.0812735	0.0394899
cluster4	7-CCASCAACC	AT1G16490	MYB	0.00019795	0.122531	0.0476293
cluster4	7-CCASCAACC	AT1G09540	MYB	0.00059668	0.369345	0.104937
cluster4	7-CCASCAACC	AT3G49690	MYB	0.000610574	0.377945	0.104937
cluster4	11-GCACGTGAWW	AT3G59060	bHLH	4.78169e-05	0.0295987	0.0284497
cluster4	11-GCACGTGAWW	AT4G00050	bHLH	9.9555e-05	0.0616245	0.0284497
cluster4	11-GCACGTGAWW	AT5G48560	bHLH	0.00012542	0.0776351	0.0284497
cluster4	11-GCACGTGAWW	AT2G46510	bHLH	0.000141656	0.0876848	0.0284497
cluster4	11-GCACGTGAWW	AT1G01260	bHLH	0.000311963	0.193105	0.0416378
cluster4	11-GCACGTGAWW	AT4G16430	bHLH	0.000311963	0.193105	0.0416378
cluster4	11-GCACGTGAWW	AT1G32640	bHLH	0.000414642	0.256663	0.0416378
cluster4	11-GCACGTGAWW	AT2G43010	bHLH	0.000454819	0.281533	0.0421591
cluster4	11-GCACGTGAWW	AT4G17880	bHLH	0.000537799	0.332897	0.0462901
cluster4	11-GCACGTGAWW	AT3G23690	bHLH	0.000759278	0.469993	0.0572358
cluster4	11-GCACGTGAWW	AT1G09530	bHLH	0.000786447	0.48681	0.0572358
cluster4	12-AGCTTTAGCCAGCCACA	AT5G04410	NAC	0.000295315	0.1828	0.3656
cluster5	2-CTTTTGGAACACC	AT3G15510	NAC	0.000655967	0.406043	0.498184
cluster5	3-ATCGTATCAAAAA	AT5G61620	MYB_related	0.000324713	0.200997	0.401994
cluster5	7-ACGTGGAGCGAGGC	AT1G49720	bZIP	0.000784029	0.485314	0.970627
cluster5	8-ACGTGGAGGCCACCGTGC	AT5G39820	NAC	3.46441e-05	0.0214447	0.0409327
cluster5	8-ACGTGGAGGCCACCGTGC	AT5G08070	TCP	0.000261254	0.161716	0.154338
cluster5	8-ACGTGGAGGCCACCGTGC	AT5G61270	bHLH	0.000485209	0.300344	0.159488
cluster5	8-ACGTGGAGGCCACCGTGC	AT3G45150	TCP	0.000631872	0.391129	0.159488
cluster5	8-ACGTGGAGGCCACCGTGC	AT1G30210	TCP	0.00067805	0.419713	0.159488
cluster5	10-GCCGACAC	AT1G63030	ERF	6.4546e-05	0.039954	0.0685134
cluster5	10-GCCGACAC	AT5G52020	ERF	0.000182254	0.112815	0.0685134
cluster5	10-GCCGACAC	AT4G16750	ERF	0.000224575	0.139012	0.0685134
cluster5	10-GCCGACAC	AT1G12630	ERF	0.000231946	0.143575	0.0685134
cluster5	10-GCCGACAC	AT1G46768	ERF	0.000440677	0.272779	0.0754597
cluster5	10-GCCGACAC	AT5G37020	ARF	0.000467846	0.289597	0.0754597
cluster5	10-GCCGACAC	AT2G31220	bHLH	0.000512427	0.317192	0.0754597
cluster5	10-GCCGACAC	AT1G19850	ARF	0.00055502	0.343557	0.0754597
cluster5	10-GCCGACAC	AT4G25490	ERF	0.000574791	0.355795	0.0754597
cluster5	10-GCCGACAC	AT5G25810	ERF	0.000702081	0.434588	0.0782372
cluster5	10-GCCGACAC	AT1G12610	ERF	0.00076611	0.474222	0.0782372
cluster5	10-GCCGACAC	AT1G77200	ERF	0.000794596	0.491855	0.0782372
cluster5	12-CGCGACGTGGGCACCGCC	AT5G08070	TCP	8.02952e-05	0.0497027	0.0581447
cluster5	12-CGCGACGTGGGCACCGCC	AT5G28770	bZIP	0.000117674	0.0728399	0.0581447
cluster5	12-CGCGACGTGGGCACCGCC	AT1G72010	TCP	0.000242704	0.150234	0.0581447
cluster5	12-CGCGACGTGGGCACCGCC	AT2G40220	ERF	0.000270153	0.167225	0.0581447
cluster5	12-CGCGACGTGGGCACCGCC	AT1G32150	bZIP	0.000325975	0.201779	0.0581447
cluster5	12-CGCGACGTGGGCACCGCC	AT2G45680	TCP	0.000376137	0.232829	0.0581447
cluster5	12-CGCGACGTGGGCACCGCC	AT1G30210	TCP	0.000386649	0.239336	0.0581447
cluster5	12-CGCGACGTGGGCACCGCC	AT5G23280	TCP	0.000417846	0.258647	0.0581447
cluster5	12-CGCGACGTGGGCACCGCC	AT5G51910	TCP	0.000474541	0.293741	0.0586969
cluster5	12-CGCGACGTGGGCACCGCC	AT5G61270	bHLH	0.000687679	0.425673	0.0627839
cluster5	12-CGCGACGTGGGCACCGCC	AT1G35560	TCP	0.00073567	0.45538	0.0627839
cluster5	12-CGCGACGTGGGCACCGCC	AT3G30530	bZIP	0.000796377	0.492957	0.0627839
cluster6	8-AAATTCCACGAG	AT1G45249	bZIP	0.000442131	0.273679	0.215201
cluster7	3-AGCAATTTGACCRGMAAAA	AT3G48160	E2F/DP	0.000182906	0.113219	0.223573
cluster7	3-AGCAATTTGACCRGMAAAA	AT5G56270	WRKY	0.000461369	0.285588	0.242143
cluster7	3-AGCAATTTGACCRGMAAAA	AT2G25000	WRKY	0.000594295	0.367869	0.242143
cluster7	9-AGCAAGGAATCTTTTTT	AT4G37180	G2-like	3.57487e-06	0.00221284	0.00438012
cluster7	9-AGCAAGGAATCTTTTTT	AT3G04030	G2-like	4.03511e-05	0.0249774	0.0247202
cluster7	9-AGCAAGGAATCTTTTTT	AT5G45580	G2-like	0.000160886	0.0995885	0.0657087
cluster7	9-AGCAAGGAATCTTTTTT	AT1G49560	G2-like	0.000565125	0.349813	0.173105
cluster7	12-TGGATAAGG	AT1G19000	MYB_related	1.49446e-06	0.00092507	0.00122445
cluster7	12-TGGATAAGG	AT4G00250	GeBP	1.994e-06	0.00123428	0.00122445
cluster7	12-TGGATAAGG	AT5G56840	MYB_related	3.39743e-06	0.00210301	0.00130528
cluster7	12-TGGATAAGG	AT5G47390	MYB_related	4.77473e-06	0.00295556	0.00130528
cluster7	12-TGGATAAGG	AT1G70000	MYB_related	5.66101e-06	0.00350416	0.00130528
cluster7	12-TGGATAAGG	AT1G66420	GeBP	6.37685e-06	0.00394727	0.00130528
cluster7	12-TGGATAAGG	AT1G74840	MYB_related	8.4915e-06	0.00525624	0.00148982
cluster7	12-TGGATAAGG	AT5G08520	MYB	1.53422e-05	0.00949683	0.0023553
cluster7	12-TGGATAAGG	AT5G04760	MYB	3.1056e-05	0.0192237	0.0042379
cluster7	12-TGGATAAGG	AT2G38090	MYB	3.98893e-05	0.0246915	0.00457102
cluster7	12-TGGATAAGG	AT5G61620	MYB_related	4.0941e-05	0.0253425	0.00457102
cluster7	12-TGGATAAGG	AT5G58900	MYB_related	4.96453e-05	0.0307305	0.00508096
cluster7	12-TGGATAAGG	AT1G49010	MYB	7.61129e-05	0.0471139	0.00719057
cluster7	12-TGGATAAGG	AT3G10580	MYB_related	0.000102401	0.0633864	0.00898308
cluster7	14-CGGGACACGCGGCGT	AT2G20180	bHLH	0.000740814	0.458564	0.298735
cluster8	1-CCTTATCCYCYC	AT5G05790	MYB	9.10635e-05	0.0563683	0.0655204
cluster8	1-CCTTATCCYCYC	AT3G11280	MYB	0.000106524	0.0659385	0.0655204
cluster8	1-CCTTATCCYCYC	AT5G08520	MYB	0.00045397	0.281008	0.147104
cluster8	1-CCTTATCCYCYC	AT1G49010	MYB	0.000478328	0.296085	0.147104
cluster8	1-CCTTATCCYCYC	AT3G10580	MYB_related	0.00073472	0.454791	0.180763
cluster8	2-CCTTATCC	AT1G19000	MYB_related	7.67157e-06	0.0047487	0.00519258
cluster8	2-CCTTATCC	AT4G00250	GeBP	8.456e-06	0.00523427	0.00519258
cluster8	2-CCTTATCC	AT5G56840	MYB_related	2.01538e-05	0.0124752	0.00605316
cluster8	2-CCTTATCC	AT1G70000	MYB_related	2.41964e-05	0.0149776	0.00605316
cluster8	2-CCTTATCC	AT5G47390	MYB_related	2.71812e-05	0.0168252	0.00605316
cluster8	2-CCTTATCC	AT5G08520	MYB	2.95723e-05	0.0183053	0.00605316
cluster8	2-CCTTATCC	AT1G66420	GeBP	4.07715e-05	0.0252376	0.00715331
cluster8	2-CCTTATCC	AT1G74840	MYB_related	5.907e-05	0.0365643	0.00845107
cluster8	2-CCTTATCC	AT3G10580	MYB_related	6.45223e-05	0.0399393	0.00845107
cluster8	2-CCTTATCC	AT5G04760	MYB	6.88119e-05	0.0425946	0.00845107
cluster8	2-CCTTATCC	AT2G38090	MYB	7.69626e-05	0.0476398	0.00859281
cluster8	2-CCTTATCC	AT1G49010	MYB	0.00010292	0.0637073	0.0104261
cluster8	2-CCTTATCC	AT5G58900	MYB_related	0.000110361	0.0683136	0.0104261
cluster8	2-CCTTATCC	AT5G61620	MYB_related	0.000206258	0.127673	0.0180938
cluster8	2-CCTTATCC	AT5G05790	MYB	0.000403124	0.249534	0.0330062
cluster8	2-CCTTATCC	AT3G11280	MYB	0.000474252	0.293562	0.036403
cluster9	1-AAACCCTARCCCCTCTCCCC	AT1G19790	SRS	4.39633e-08	2.72133e-05	5.44265e-05
cluster9	1-AAACCCTARCCCCTCTCCCC	AT1G72740	MYB_related	0.000155293	0.0961265	0.0961265
cluster9	3-GAATAGTC	AT5G42630	G2-like	0.000136477	0.084479	0.0829944
cluster9	3-GAATAGTC	AT2G03500	G2-like	0.000481389	0.29798	0.092518
cluster9	3-GAATAGTC	AT2G01060	G2-like	0.00072006	0.445717	0.092518
cluster9	4-CCACCAAACC	AT3G08500	MYB	7.77274e-05	0.0481132	0.0736792
cluster9	4-CCACCAAACC	AT1G79180	MYB	0.000120666	0.074692	0.0736792
cluster9	4-CCACCAAACC	AT1G16490	MYB	0.000215945	0.13367	0.0816034
cluster9	4-CCACCAAACC	AT3G49690	MYB	0.000274341	0.169817	0.0816034
cluster9	4-CCACCAAACC	AT3G23250	MYB	0.000339297	0.210025	0.0816034
cluster9	4-CCACCAAACC	AT1G06180	MYB	0.000468838	0.290211	0.0816034
cluster9	4-CCACCAAACC	AT5G62320	MYB	0.000486103	0.300898	0.0816034
cluster9	4-CCACCAAACC	AT5G12870	MYB	0.000534573	0.330901	0.0816034
cluster9	4-CCACCAAACC	AT5G49330	MYB	0.000764217	0.47305	0.103697
cluster9	5-CCGCCGCCGCCR	AT5G47230	ERF	2.28615e-09	1.41512e-06	1.79303e-06
cluster9	5-CCGCCGCCGCCR	AT1G68550	ERF	4.3532e-09	2.69463e-06	1.79303e-06
cluster9	5-CCGCCGCCGCCR	AT2G33710	ERF	5.66823e-09	3.50863e-06	1.79303e-06
cluster9	5-CCGCCGCCGCCR	AT1G28160	ERF	8.90034e-09	5.50931e-06	1.79303e-06
cluster9	5-CCGCCGCCGCCR	AT1G28370	ERF	1.08332e-08	6.70574e-06	1.79303e-06
cluster9	5-CCGCCGCCGCCR	AT1G43160	ERF	1.08332e-08	6.70574e-06	1.79303e-06
cluster9	5-CCGCCGCCGCCR	AT1G50640	ERF	1.08332e-08	6.70574e-06	1.79303e-06
cluster9	5-CCGCCGCCGCCR	AT3G23220	ERF	1.2987e-08	8.03895e-06	1.88082e-06
cluster9	5-CCGCCGCCGCCR	AT3G15210	ERF	3.12428e-08	1.93393e-05	3.07662e-06
cluster9	5-CCGCCGCCGCCR	AT1G72360	ERF	3.24675e-08	2.00974e-05	3.07662e-06
cluster9	5-CCGCCGCCGCCR	AT5G13910	ERF	3.24675e-08	2.00974e-05	3.07662e-06
cluster9	5-CCGCCGCCGCCR	AT5G61600	ERF	3.59873e-08	2.22761e-05	3.07662e-06
cluster9	5-CCGCCGCCGCCR	AT5G44210	ERF	3.84253e-08	2.37853e-05	3.07662e-06
cluster9	5-CCGCCGCCGCCR	AT5G65130	ERF	3.98324e-08	2.46563e-05	3.07662e-06
cluster9	5-CCGCCGCCGCCR	AT5G51190	ERF	3.98324e-08	2.46563e-05	3.07662e-06
cluster9	5-CCGCCGCCGCCR	AT5G18560	ERF	4.47058e-08	2.76729e-05	3.23722e-06
cluster9	5-CCGCCGCCGCCR	AT4G17490	ERF	6.00642e-08	3.71798e-05	3.86609e-06
cluster9	5-CCGCCGCCGCCR	AT5G47220	ERF	6.00642e-08	3.71798e-05	3.86609e-06
cluster9	5-CCGCCGCCGCCR	AT4G18450	ERF	6.70587e-08	4.15094e-05	4.08912e-06
cluster9	5-CCGCCGCCGCCR	AT4G27950	ERF	1.11765e-07	6.91822e-05	6.16613e-06
cluster9	5-CCGCCGCCGCCR	AT1G53910	ERF	1.11765e-07	6.91822e-05	6.16613e-06
cluster9	5-CCGCCGCCGCCR	AT3G20310	ERF	1.39582e-07	8.64012e-05	7.3508e-06
cluster9	5-CCGCCGCCGCCR	AT2G31230	ERF	1.77492e-07	0.000109868	8.94086e-06
cluster9	5-CCGCCGCCGCCR	AT5G25190	ERF	1.90109e-07	0.000117677	9.17738e-06
cluster9	5-CCGCCGCCGCCR	AT1G53170	ERF	2.15726e-07	0.000133534	9.99746e-06
cluster9	5-CCGCCGCCGCCR	AT3G57600	ERF	2.37386e-07	0.000146942	1.05782e-05
cluster9	5-CCGCCGCCGCCR	AT1G03800	ERF	2.6252e-07	0.0001625	1.08691e-05
cluster9	5-CCGCCGCCGCCR	AT5G07310	ERF	2.62677e-07	0.000162597	1.08691e-05
cluster9	5-CCGCCGCCGCCR	AT1G71450	ERF	3.50752e-07	0.000217115	1.4013e-05
cluster9	5-CCGCCGCCGCCR	AT5G25390	ERF	3.88741e-07	0.000240631	1.5013e-05
cluster9	5-CCGCCGCCGCCR	AT1G75490	ERF	8.41268e-07	0.000520745	3.14413e-05
cluster9	5-CCGCCGCCGCCR	AT3G23240	ERF	1.61716e-06	0.00100102	5.68239e-05
cluster9	5-CCGCCGCCGCCR	AT1G44830	ERF	1.61851e-06	0.00100186	5.68239e-05
cluster9	5-CCGCCGCCGCCR	AT2G40340	ERF	1.77115e-06	0.00109634	6.03538e-05
cluster9	5-CCGCCGCCGCCR	AT5G64750	ERF	2.5199e-06	0.00155982	8.3415e-05
cluster9	5-CCGCCGCCGCCR	AT5G63090	LBD	2.80265e-06	0.00173484	9.01976e-05
cluster9	5-CCGCCGCCGCCR	AT5G19790	ERF	3.12752e-06	0.00193593	9.79323e-05
cluster9	5-CCGCCGCCGCCR	AT1G22810	ERF	4.0718e-06	0.00252045	0.000124146
cluster9	5-CCGCCGCCGCCR	AT5G18450	ERF	4.85132e-06	0.00300297	0.00014412
cluster9	5-CCGCCGCCGCCR	AT4G23750	ERF	6.24559e-06	0.00386602	0.000173366
cluster9	5-CCGCCGCCGCCR	AT5G67000	ERF	6.28471e-06	0.00389023	0.000173366
cluster9	5-CCGCCGCCGCCR	AT4G34410	ERF	6.28471e-06	0.00389023	0.000173366
cluster9	5-CCGCCGCCGCCR	AT4G28140	ERF	6.71133e-06	0.00415431	0.000180829
cluster9	5-CCGCCGCCGCCR	AT1G46768	ERF	8.1949e-06	0.00507265	0.000215784
cluster9	5-CCGCCGCCGCCR	AT1G06160	ERF	1.00093e-05	0.00619574	0.000257702
cluster9	5-CCGCCGCCGCCR	AT1G65620	LBD	1.14468e-05	0.00708555	0.000288306
cluster9	5-CCGCCGCCGCCR	AT4G16750	ERF	1.21746e-05	0.00753608	0.000293861
cluster9	5-CCGCCGCCGCCR	AT2G44840	ERF	1.21746e-05	0.00753608	0.000293861
cluster9	5-CCGCCGCCGCCR	AT1G28360	ERF	1.77034e-05	0.0109584	0.000418591
cluster9	5-CCGCCGCCGCCR	AT5G67190	ERF	2.0293e-05	0.0125614	0.000470225
cluster9	5-CCGCCGCCGCCR	AT3G50260	ERF	2.87788e-05	0.0178141	0.000653778
cluster9	5-CCGCCGCCGCCR	AT5G43410	ERF	4.44696e-05	0.0275267	0.000990806
cluster9	5-CCGCCGCCGCCR	AT2G35700	ERF	5.13747e-05	0.0318009	0.00112306
cluster9	5-CCGCCGCCGCCR	AT2G40220	ERF	6.9358e-05	0.0429326	0.0014881
cluster9	5-CCGCCGCCGCCR	AT1G36060	ERF	9.97125e-05	0.0617221	0.00208032
cluster9	5-CCGCCGCCGCCR	AT3G16770	ERF	0.000100552	0.0622415	0.00208032
cluster9	5-CCGCCGCCGCCR	AT1G12630	ERF	0.000147174	0.0911004	0.00299146
cluster9	5-CCGCCGCCGCCR	AT1G21910	ERF	0.000179559	0.111147	0.00358681
cluster9	5-CCGCCGCCGCCR	AT1G77640	ERF	0.000228841	0.141652	0.00449376
cluster9	5-CCGCCGCCGCCR	AT3G11020	ERF	0.000283424	0.175439	0.00547285
cluster9	5-CCGCCGCCGCCR	AT2G23340	ERF	0.000311786	0.192995	0.00586945
cluster9	5-CCGCCGCCGCCR	AT2G44940	ERF	0.000314095	0.194425	0.00586945
cluster9	5-CCGCCGCCGCCR	AT1G12610	ERF	0.000416245	0.257656	0.00765485
cluster9	5-CCGCCGCCGCCR	AT5G52020	ERF	0.000446598	0.276444	0.00808472
cluster9	6-CCTTTTCCACAC	AT1G74840	MYB_related	0.000667682	0.413295	0.21644
cluster9	6-CCTTTTCCACAC	AT5G08520	MYB	0.000700878	0.433844	0.21644
cluster10	4-AGTCAGTCAMCS	AT2G47260	WRKY	0.000116307	0.0719939	0.141103
cluster10	5-ACCGCGTCS	AT2G22300	CAMTA	0.000780082	0.482871	0.685582
cluster10	6-CACGCACGCGG	AT4G00050	bHLH	0.000480963	0.297716	0.372786
cluster11	1-ACGCGKTK	AT5G64220	CAMTA	5.0074e-06	0.00309958	0.00619005
cluster11	1-ACGCGKTK	AT5G09410	CAMTA	0.000203418	0.125916	0.125731
cluster11	1-ACGCGKTK	AT4G16150	CAMTA	0.00038788	0.240098	0.15983
cluster11	1-ACGCGKTK	AT2G22300	CAMTA	0.000746617	0.462156	0.230738
cluster11	5-CCTTMGCCGSGAAGCAW	AT3G49530	NAC	0.000559202	0.346146	0.692292
cluster11	9-CCACACGGCCAG	AT1G78700	BES1	0.0007549	0.467283	0.812988
cluster11	10-CACTGACCTGGAGAAGD	AT1G51220	C2H2	0.000551866	0.341605	0.683211
cluster11	11-ACTAATCTTTGTCTA	AT4G37790	HD-ZIP	0.000639973	0.396143	0.792287
cluster11	12-CGTSGGAGSAGGTGRDGA	AT1G21910	ERF	2.09159e-06	0.00129469	0.00246532
cluster11	12-CGTSGGAGSAGGTGRDGA	AT3G50260	ERF	7.82984e-06	0.00484667	0.00301992
cluster11	12-CGTSGGAGSAGGTGRDGA	AT3G20310	ERF	1.1044e-05	0.00683621	0.00301992
cluster11	12-CGTSGGAGSAGGTGRDGA	AT2G35700	ERF	1.18133e-05	0.00731241	0.00301992
cluster11	12-CGTSGGAGSAGGTGRDGA	AT1G44830	ERF	1.28106e-05	0.00792976	0.00301992
cluster11	12-CGTSGGAGSAGGTGRDGA	AT5G67190	ERF	1.76467e-05	0.0109233	0.00323326
cluster11	12-CGTSGGAGSAGGTGRDGA	AT4G28140	ERF	1.92018e-05	0.0118859	0.00323326
cluster11	12-CGTSGGAGSAGGTGRDGA	AT4G16750	ERF	4.79808e-05	0.0297001	0.00645788
cluster11	12-CGTSGGAGSAGGTGRDGA	AT4G06746	ERF	4.93102e-05	0.030523	0.00645788
cluster11	12-CGTSGGAGSAGGTGRDGA	AT1G75490	ERF	7.46877e-05	0.0462317	0.00880329
cluster11	12-CGTSGGAGSAGGTGRDGA	AT1G03800	ERF	9.19699e-05	0.0569294	0.00985483
cluster11	12-CGTSGGAGSAGGTGRDGA	AT5G47220	ERF	0.000104629	0.0647654	0.010277
cluster11	12-CGTSGGAGSAGGTGRDGA	AT1G71450	ERF	0.000132139	0.0817943	0.0111554
cluster11	12-CGTSGGAGSAGGTGRDGA	AT2G31230	ERF	0.0001325	0.0820176	0.0111554
cluster11	12-CGTSGGAGSAGGTGRDGA	AT1G12630	ERF	0.000143869	0.0890552	0.0113051
cluster11	12-CGTSGGAGSAGGTGRDGA	AT5G47230	ERF	0.000163467	0.101186	0.0116253
cluster11	12-CGTSGGAGSAGGTGRDGA	AT1G72050	C2H2	0.000167671	0.103788	0.0116253
cluster11	12-CGTSGGAGSAGGTGRDGA	AT3G11020	ERF	0.000184884	0.114443	0.0121066
cluster11	12-CGTSGGAGSAGGTGRDGA	AT1G28160	ERF	0.000201128	0.124498	0.0124771
cluster11	12-CGTSGGAGSAGGTGRDGA	AT5G65130	ERF	0.00024681	0.152775	0.0140601
cluster11	12-CGTSGGAGSAGGTGRDGA	AT1G50640	ERF	0.000264084	0.163468	0.0140601
cluster11	12-CGTSGGAGSAGGTGRDGA	AT1G28370	ERF	0.000264084	0.163468	0.0140601
cluster11	12-CGTSGGAGSAGGTGRDGA	AT5G61600	ERF	0.00027436	0.169829	0.0140601
cluster11	12-CGTSGGAGSAGGTGRDGA	AT5G25390	ERF	0.000340994	0.211075	0.0167213
cluster11	12-CGTSGGAGSAGGTGRDGA	AT1G68550	ERF	0.000368848	0.228317	0.0167213
cluster11	12-CGTSGGAGSAGGTGRDGA	AT5G18560	ERF	0.000368848	0.228317	0.0167213
cluster11	12-CGTSGGAGSAGGTGRDGA	AT5G63090	LBD	0.000384448	0.237973	0.016783
cluster11	12-CGTSGGAGSAGGTGRDGA	AT2G33710	ERF	0.000420787	0.260467	0.0171025
cluster11	12-CGTSGGAGSAGGTGRDGA	AT1G43160	ERF	0.000420787	0.260467	0.0171025
cluster11	12-CGTSGGAGSAGGTGRDGA	AT2G40340	ERF	0.000459529	0.284448	0.0180546
cluster11	12-CGTSGGAGSAGGTGRDGA	AT1G46768	ERF	0.000541496	0.335186	0.0205887
cluster11	12-CGTSGGAGSAGGTGRDGA	AT1G72360	ERF	0.000616163	0.381405	0.0226956
cluster12	1-CGYACGTAY	AT2G24260	bHLH	0.000488532	0.302401	0.136958
cluster12	2-ACGCGKTTBS	AT5G64220	CAMTA	1.39665e-05	0.00864528	0.0172906
cluster12	2-ACGCGKTTBS	AT5G09410	CAMTA	0.000103895	0.0643107	0.0643107
cluster12	2-ACGCGKTTBS	AT4G16150	CAMTA	0.000782897	0.484613	0.323075
cluster12	3-AAAACGCG	AT5G09410	CAMTA	0.000215347	0.1333	0.2666
cluster12	3-AAAACGCG	AT4G16150	CAMTA	0.00056409	0.349171	0.349171
cluster12	5-GAGACATGCATGCY	AT1G28300	B3	1.28297e-05	0.00794157	0.0158831
cluster12	9-AGCGAAATATATCTGCGATC	AT5G02840	MYB_related	0.000174031	0.107725	0.15462
cluster12	9-AGCGAAATATATCTGCGATC	AT1G01060	MYB_related	0.00024979	0.15462	0.15462
cluster12	10-ATGGAGGATGATGATCTGTG	AT5G62165	MIKC_MADS	0.000105624	0.0653815	0.130763
cluster12	10-ATGGAGGATGATGATCTGTG	AT3G21175	GATA	0.000321979	0.199305	0.199305
cluster12	12-GGCGATTGATCGAGCCACAC	AT2G04880	WRKY	2.00263e-05	0.0123963	0.0247925
cluster12	13-TGCGCCCGTACA	AT2G33810	SBP	0.000733017	0.453737	0.491902
cluster12	14-GTGCTTGACATGA	AT5G25475	B3	2.68567e-05	0.0166243	0.0332486
cluster12	19-CAAGCAAGSCG	AT5G25475	B3	8.5149e-06	0.00527072	0.0105414
cluster13	3-ACAGATTAT	AT2G20570	G2-like	0.000259359	0.160543	0.321087
cluster13	4-CCACATTCACATGGYA	AT2G43010	bHLH	0.000279222	0.172838	0.345677
cluster13	4-CCACATTCACATGGYA	AT3G59060	bHLH	0.000783329	0.484881	0.484881
cluster14	1-CCCAACCAACC	AT3G28910	MYB	0.000449856	0.278461	0.41785
cluster14	6-CAATTCCAACATCCAAC	AT2G38880	NF-YB	0.00013489	0.0834967	0.166993
cluster14	8-GATTTTTTATTCAAAAT	AT5G61620	MYB_related	0.000574449	0.355584	0.711168
cluster15	1-CGTGTGAA	AT5G45300	BES1	0.000201958	0.125012	0.200406
cluster15	1-CGTGTGAA	AT4G18890	BES1	0.000491905	0.304489	0.200406
cluster15	1-CGTGTGAA	AT4G36780	BES1	0.000491905	0.304489	0.200406
cluster15	1-CGTGTGAA	AT5G53950	NAC	0.000747463	0.46268	0.200712
cluster15	2-GACGYMAGCRSTGACGY	AT5G10030	bZIP	0.000179961	0.111396	0.114614
cluster15	2-GACGYMAGCRSTGACGY	AT5G06950	bZIP	0.000193612	0.119846	0.114614
cluster15	3-ACACGTGCG	AT4G36780	BES1	1.79797e-06	0.00111294	0.00101997
cluster15	3-ACACGTGCG	AT4G18890	BES1	2.03725e-06	0.00126106	0.00101997
cluster15	3-ACACGTGCG	AT1G78700	BES1	2.55858e-06	0.00158376	0.00101997
cluster15	3-ACACGTGCG	AT1G19350	BES1	4.85974e-06	0.00300818	0.00145299
cluster15	3-ACACGTGCG	AT4G17880	bHLH	8.79088e-06	0.00544156	0.00210267
cluster15	3-ACACGTGCG	AT5G45300	BES1	2.61579e-05	0.0161917	0.00517431
cluster15	3-ACACGTGCG	AT1G75080	BES1	3.0286e-05	0.018747	0.00517431
cluster15	3-ACACGTGCG	AT1G01260	bHLH	3.85464e-05	0.0238602	0.00523369
cluster15	3-ACACGTGCG	AT4G16430	bHLH	5.12297e-05	0.0317112	0.00523369
cluster15	3-ACACGTGCG	AT2G24260	bHLH	6.12766e-05	0.0379302	0.00523369
cluster15	3-ACACGTGCG	AT1G32640	bHLH	6.90138e-05	0.0427195	0.00523369
cluster15	3-ACACGTGCG	AT5G46760	bHLH	8.31481e-05	0.0514687	0.00523369
cluster15	3-ACACGTGCG	AT4G00050	bHLH	8.87056e-05	0.0549088	0.00530432
cluster15	3-ACACGTGCG	AT2G46510	bHLH	0.000132956	0.0822999	0.00662531
cluster15	3-ACACGTGCG	AT4G34000	bZIP	0.000132956	0.0822999	0.00662531
cluster15	3-ACACGTGCG	AT4G36930	bHLH	0.000154927	0.0958999	0.00697321
cluster15	3-ACACGTGCG	AT5G48560	bHLH	0.00015743	0.0974491	0.00697321
cluster15	3-ACACGTGCG	AT1G59640	bHLH	0.000593881	0.367613	0.0221952
cluster15	3-ACACGTGCG	AT4G30980	bHLH	0.000715812	0.443088	0.0244591
cluster15	3-ACACGTGCG	AT3G23210	bHLH	0.000780749	0.483284	0.0259369
cluster15	11-CACGCGTG	AT1G78700	BES1	0.000100749	0.0623639	0.0200813
cluster15	11-CACGCGTG	AT4G18890	BES1	0.000100749	0.0623639	0.0200813
cluster15	11-CACGCGTG	AT4G36780	BES1	0.000100749	0.0623639	0.0200813
cluster15	11-CACGCGTG	AT5G45300	BES1	0.000214645	0.132865	0.0320872
cluster15	11-CACGCGTG	AT1G75080	BES1	0.000447073	0.276738	0.0472151
cluster15	11-CACGCGTG	AT1G19350	BES1	0.000473762	0.293259	0.0472151
cluster16	2-ACGTGGAC	AT2G25000	WRKY	0.000506033	0.313234	0.247154
cluster16	2-ACGTGGAC	AT4G36730	bZIP	0.000788443	0.488046	0.247154
cluster16	3-ACACGTGTWC	AT4G34000	bZIP	2.09489e-07	0.000129674	0.000124816
cluster16	3-ACACGTGTWC	AT5G01380	Trihelix	9.12295e-05	0.0564711	0.0362371
cluster16	3-ACACGTGTWC	AT4G17880	bHLH	0.000280518	0.173641	0.0668543
cluster16	3-ACACGTGTWC	AT3G56850	bZIP	0.000401814	0.248723	0.0684015
cluster16	3-ACACGTGTWC	AT2G22750	bHLH	0.000528464	0.327119	0.0787162
cluster16	4-GACACGTCA	AT3G30530	bZIP	6.03366e-05	0.0373483	0.008679
cluster16	4-GACACGTCA	AT4G36730	bZIP	6.46967e-05	0.0400472	0.008679
cluster16	4-GACACGTCA	AT4G34590	bZIP	6.78933e-05	0.042026	0.008679
cluster16	4-GACACGTCA	AT5G11260	bZIP	6.78933e-05	0.042026	0.008679
cluster16	4-GACACGTCA	AT5G28770	bZIP	6.94492e-05	0.0429891	0.008679
cluster16	4-GACACGTCA	AT2G04038	bZIP	7.4319e-05	0.0460034	0.008679
cluster16	4-GACACGTCA	AT5G38800	bZIP	7.49341e-05	0.0463842	0.008679
cluster16	4-GACACGTCA	AT2G18160	bZIP	7.66624e-05	0.047454	0.008679
cluster16	4-GACACGTCA	AT3G62420	bZIP	7.66624e-05	0.047454	0.008679
cluster16	4-GACACGTCA	AT5G15830	bZIP	7.66624e-05	0.047454	0.008679
cluster16	4-GACACGTCA	AT1G75390	bZIP	8.14874e-05	0.0504407	0.008679
cluster16	4-GACACGTCA	AT3G10800	bZIP	0.000105155	0.0650907	0.0102664
cluster16	4-GACACGTCA	AT2G46270	bZIP	0.000140463	0.0869465	0.0126587
cluster16	4-GACACGTCA	AT1G32150	bZIP	0.00025063	0.15514	0.0209737
cluster16	4-GACACGTCA	AT2G36270	bZIP	0.000556891	0.344715	0.0434961
cluster16	4-GACACGTCA	AT2G35530	bZIP	0.00074051	0.458376	0.0542229
cluster16	9-CTGAGCAAGCAACCAARH	AT5G25475	B3	8.23248e-05	0.050959	0.101918
