## Supplementary Table 5 for "Distinct Temporal Responses to *Xanthomonas translucens* Strains Shape Bacterial Leaf Streak Development in Triticale"

### Sheet: Sheet1
Supplementary Table 5. The list of SWEET genes identified in Triticale
SECCE1Rv1G0007800
SECCE1Rv1G0007860
SECCE1Rv1G0007890
SECCE1Rv1G0007910
SECCE1Rv1G0018320
SECCE1Rv1G0038340
SECCE1Rv1G0051370
SECCE2Rv1G0072470
SECCE3Rv1G0185070
SECCE3Rv1G0185290
SECCE3Rv1G0204640
SECCE4Rv1G0235340
SECCE4Rv1G0241720
SECCE4Rv1G0251000
SECCE4Rv1G0257380
SECCE4Rv1G0295520
SECCE4Rv1G0295530
SECCE4Rv1G0295540
SECCE4Rv1G0295550
SECCE5Rv1G0301570
SECCE5Rv1G0301760
SECCE5Rv1G0301770
SECCE5Rv1G0337540
SECCE6Rv1G0386220
SECCE6Rv1G0397730
SECCE6Rv1G0419370
SECCE6Rv1G0421000
SECCE6Rv1G0421020
SECCE6Rv1G0421040
SECCE6Rv1G0441290
SECCE6Rv1G0451180
SECCE6Rv1G0453610
SECCE7Rv1G0482800
SECCE7Rv1G0522320
SECCE7Rv1G0522330
SECCE7Rv1G0522340
SECCE7Rv1G0522370
SECCE7Rv1G0522380
SECCEUnv1G0565430
TRITD0Uv1G013500
TRITD0Uv1G013530
TRITD0Uv1G013540
TRITD0Uv1G091810
TRITD0Uv1G116780
TRITD0Uv1G117130
TRITD1Av1G013800
TRITD1Av1G064850
TRITD1Av1G167490
TRITD1Av1G204630
TRITD1Bv1G017690
TRITD1Bv1G070530
TRITD1Bv1G153170
TRITD1Bv1G196570
TRITD2Av1G009800
TRITD2Av1G009870
TRITD2Av1G011270
TRITD2Av1G011290
TRITD2Bv1G013130
TRITD2Bv1G013190
TRITD2Bv1G013210
TRITD2Bv1G013260
TRITD2Bv1G013280
TRITD3Av1G032910
TRITD3Av1G170160
TRITD3Av1G171110
TRITD3Av1G236060
TRITD3Bv1G148970
TRITD3Bv1G149640
TRITD3Bv1G225410
TRITD4Av1G061700
TRITD4Av1G077140
TRITD4Bv1G114550
TRITD5Av1G017040
TRITD5Av1G017080
TRITD5Av1G168560
TRITD5Bv1G016340
TRITD5Bv1G016410
TRITD5Bv1G160720
TRITD6Av1G000510
TRITD6Av1G001340
TRITD6Av1G053650
TRITD6Av1G137660
TRITD6Av1G214510
TRITD6Av1G217900
TRITD6Av1G218000
TRITD6Bv1G002400
TRITD6Bv1G065430
TRITD6Bv1G129880
TRITD6Bv1G163190
TRITD6Bv1G212990
TRITD6Bv1G216700
TRITD7Av1G045340
TRITD7Av1G051160
TRITD7Av1G103660
TRITD7Av1G261890
TRITD7Av1G271370
TRITD7Bv1G019190
TRITD7Bv1G025470
TRITD7Bv1G078420
TRITD7Bv1G212310
TRITD7Bv1G212360
TRITD7Bv1G224060
