## Supplementary Table 6 for "Distinct Temporal Responses to *Xanthomonas translucens* Strains Shape Bacterial Leaf Streak Development in Triticale"

### Sheet: Sheet1
Supplementary Table 6.Differentially expressed genes identified between TAL5KO and P3 inoculated samples
Timepoint	Feature	baseMean	log2FoldChange	lfcSE	stat	pvalue	padj	p3.log2FC24	p3.log2FC48	p3.log2FC72	p3.log2FC96	EggNog Annotation
24	SECCE4Rv1G0280090	328.288	1.41615	0.311949	4.53968	5.63402e-06	0.0273117	6.82148	6.15516	7.58511	5.0426	Membrane protein of ER
24	SECCE5Rv1G0345260	66.5948	-1.86538	0.388292	-4.80407	1.55471e-06	0.0117237	-1.3297	-1.65971	-1.12826	0.0952726	Auxin responsive protein
24	SECCE5Rv1G0353270	511.454	-2.00635	0.394319	-5.08814	3.61587e-07	0.00490797	-0.412779	-1.12402	0.598296	3.0574	Belongs to the peptidase C1 family
24	SECCEUnv1G0561800	373.719	2.05153	0.460441	4.45557	8.3671e-06	0.0354906	2.23653	-1.95048	-2.55563	-4.25854	The light-harvesting complex (LHC) functions as a light receptor, it captures and delivers excitation energy to photosystems with which it is closely associated
24	SECCEUnv1G0564610	373.719	2.05153	0.460441	4.45557	8.3671e-06	0.0354906	2.23653	-1.95048	-2.55563	-4.25854	The light-harvesting complex (LHC) functions as a light receptor, it captures and delivers excitation energy to photosystems with which it is closely associated
24	SECCEUnv1G0571030	127.555	-10.4531	2.26324	-4.61863	3.86288e-06	0.0201663	-1.60089	-0.251014	-3.88713	NA	mitotic sister chromatid biorientation
24	TRITD2Bv1G115110	35.4096	-2.62705	0.536266	-4.89878	9.64325e-07	0.00826094	-0.661282	-1.67663	1.32645	-0.606103	Endoplasmic reticulum metallopeptidase
24	TRITD2Bv1G155490	30.3524	-3.1258	0.625816	-4.99475	5.89123e-07	0.00666367	NA	0.184134	0.770837	1.60214	1,4-alpha-glucan branching enzyme activity
24	TRITD3Av1G249280	80.5002	-2.55039	0.474378	-5.37629	7.6037e-08	0.0012901	-0.204504	0.791874	1.63662	1.03005	Serine/Threonine protein kinases, catalytic domain
24	TRITD3Bv1G130790	15.4573	-4.48476	0.96391	-4.65267	3.27659e-06	0.019321	-1.2428	-0.260706	0.384138	NA	PPR repeat
24	TRITD4Bv1G001050	32.8754	3.21428	0.656396	4.89686	9.73779e-07	0.00826094	-0.0592154	-0.607229	1.36157	-0.752465	Belongs to the iron ascorbate-dependent oxidoreductase family
24	TRITD5Av1G046060	153.886	3.74817	0.462593	8.10252	5.38317e-16	3.65339e-11	-1.12227	-0.451818	2.78794	-0.141427	Binds specifically to cytosolic chaperonin (c-CPN) and transfers target proteins to it. Binds to nascent polypeptide chain and promotes folding in an environment in which there are many competing pathways for nonnative proteins
24	TRITD5Bv1G043190	171.647	-3.02481	0.520313	-5.81345	6.11984e-09	0.000207668	0.0922508	-0.569781	-1.66519	-0.254779	Binds specifically to cytosolic chaperonin (c-CPN) and transfers target proteins to it. Binds to nascent polypeptide chain and promotes folding in an environment in which there are many competing pathways for nonnative proteins
24	TRITD6Bv1G116910	537.132	1.28148	0.27594	4.64406	3.41627e-06	0.019321	1.9877	0.127171	0.217187	0.0191779	Glycerophosphoryl diester phosphodiesterase family
24	TRITD7Bv1G098890	89.0837	-2.22458	0.403813	-5.50894	3.61005e-08	0.000816678	-0.460561	-0.0770688	-0.629568	-1.03416	Dihydroxy-acid dehydratase
72	SECCE2Rv1G0065910	337.027	-1.10789	0.309427	-3.58046	0.00034299	0.0487468	0.331808	-0.352931	-1.77101	-2.31838	RuBisCO catalyzes two reactions the carboxylation of D- ribulose 1,5-bisphosphate, the primary event in carbon dioxide fixation, as well as the oxidative fragmentation of the pentose substrate. Both reactions occur simultaneously and in competition at the same active site
72	SECCE2Rv1G0065920	4771.12	-1.43062	0.324388	-4.4102	1.03274e-05	0.00765333	0.624618	-0.70779	-0.946809	-1.52326	RuBisCO catalyzes two reactions the carboxylation of D- ribulose 1,5-bisphosphate, the primary event in carbon dioxide fixation, as well as the oxidative fragmentation of the pentose substrate. Both reactions occur simultaneously and in competition at the same active site
72	SECCE2Rv1G0069980	867.897	-1.09814	0.192753	-5.69714	1.21837e-08	6.32028e-05	0.8764	2.62518	2.88216	2.29341	Belongs to the ubiquitin-activating E1 family
72	SECCE2Rv1G0077160	3801.62	-1.24505	0.274665	-4.533	5.81526e-06	0.00659575	1.35828	-0.464222	-1.71934	-1.65287	CobN/Magnesium Chelatase
72	SECCE2Rv1G0087990	1197.04	-1.03964	0.256758	-4.04909	5.14169e-05	0.0206851	0.504113	-1.91498	-2.03959	-1.912	The light-harvesting complex (LHC) functions as a light receptor, it captures and delivers excitation energy to photosystems with which it is closely associated
72	SECCE2Rv1G0088170	3675.09	-1.00866	0.27365	-3.68596	0.000227847	0.0429802	0.632967	-1.19605	-1.75854	-1.50401	The light-harvesting complex (LHC) functions as a light receptor, it captures and delivers excitation energy to photosystems with which it is closely associated
72	SECCE2Rv1G0105530	1627.91	-1.35568	0.301863	-4.49105	7.08732e-06	0.00668463	1.1448	-1.56336	-2.18406	-1.9484	The light-harvesting complex (LHC) functions as a light receptor, it captures and delivers excitation energy to photosystems with which it is closely associated
72	SECCE2Rv1G0138870	4959.79	1.25354	0.342136	3.66385	0.000248449	0.0444425	-0.709172	-0.4283	1.57821	-0.880786	Belongs to the glycosyl hydrolase 1 family
72	SECCE3Rv1G0172750	3329.03	-1.27799	0.309128	-4.13418	3.56226e-05	0.0167993	0.84939	-0.655026	-1.79302	-1.51364	Magnesium-protoporphyrin IX monomethyl ester oxidative cyclase
72	SECCE4Rv1G0222250	758.209	-1.01716	0.269317	-3.77681	0.00015885	0.0366238	1.22016	0.493991	-0.435974	-0.354893	ATP synthase F1, delta subunit family protein
72	SECCE4Rv1G0225320	10558.6	-1.01252	0.27783	-3.64438	0.000268036	0.0455881	0.643341	-0.940531	-1.29391	-1.14258	The light-harvesting complex (LHC) functions as a light receptor, it captures and delivers excitation energy to photosystems with which it is closely associated
72	SECCE4Rv1G0229970	418.615	-1.10555	0.244908	-4.51414	6.35735e-06	0.00659575	0.134656	-1.08306	-0.846994	-0.415799	Belongs to the NPH3 family
72	SECCE4Rv1G0246630	14650	-1.01868	0.263195	-3.87043	0.000108646	0.0281799	0.509139	-1.4656	-1.95588	-1.43838	The light-harvesting complex (LHC) functions as a light receptor, it captures and delivers excitation energy to photosystems with which it is closely associated
72	SECCE5Rv1G0318960	427.717	-1.07708	0.298032	-3.61399	0.000301525	0.0463524	0.233067	-1.40651	-1.98615	-1.25011	Alpha/beta hydrolase family
72	SECCE5Rv1G0334870	1244.87	-1.07674	0.299647	-3.59334	0.00032646	0.0483861	0.828911	-0.351167	-1.09369	-1.0931	NAD(P)H-binding
72	SECCE5Rv1G0342040	17527.1	-1.05513	0.268687	-3.92698	8.60208e-05	0.0244039	1.11725	-1.25197	-1.53857	-1.19487	The light-harvesting complex (LHC) functions as a light receptor, it captures and delivers excitation energy to photosystems with which it is closely associated
72	SECCE5Rv1G0356890	1934.28	-1.21595	0.328408	-3.70258	0.000213422	0.0429365	1.64006	0.550677	0.472692	-1.50155	-
72	TRITD1Av1G110120	1107.25	-1.1243	0.284075	-3.95774	7.56631e-05	0.0230884	0.826009	-0.467381	-1.29093	-0.740971	short chain dehydrogenase
72	TRITD1Av1G150360	488.954	-1.58593	0.369732	-4.2894	1.79158e-05	0.0116173	1.03719	-0.13262	-0.198101	-1.5041	Belongs to the glycosyl hydrolase 17 family
72	TRITD1Bv1G219760	5675.93	-1.17152	0.254857	-4.59676	4.29107e-06	0.00622525	0.935227	-1.40912	-1.83197	-1.42382	The light-harvesting complex (LHC) functions as a light receptor, it captures and delivers excitation energy to photosystems with which it is closely associated
72	TRITD2Av1G037820	5569.2	-1.3625	0.294736	-4.62278	3.78629e-06	0.00622525	1.00523	-0.846108	-1.80677	-2.04358	CobN/Magnesium Chelatase
72	TRITD2Av1G076300	6491.13	-1.10077	0.274698	-4.00721	6.14411e-05	0.0210224	0.734446	-1.54938	-1.34548	-1.39283	The light-harvesting complex (LHC) functions as a light receptor, it captures and delivers excitation energy to photosystems with which it is closely associated
72	TRITD2Av1G080940	1076.53	1.16116	0.297062	3.90883	9.27461e-05	0.0249956	NA	2.98402	3.12821	1.31407	Belongs to the glycosyltransferase 2 family
72	TRITD2Av1G197750	2576.59	-1.37998	0.309424	-4.45982	8.20269e-06	0.00709191	0.889475	-1.58388	-2.11698	-2.14028	The light-harvesting complex (LHC) functions as a light receptor, it captures and delivers excitation energy to photosystems with which it is closely associated
72	TRITD2Bv1G051020	8539.08	-1.19522	0.270749	-4.41448	1.01253e-05	0.00765333	0.771686	-0.651776	-1.77789	-1.70801	CobN/Magnesium Chelatase
72	TRITD2Bv1G073930	369.212	1.396	0.324103	4.30727	1.65285e-05	0.0114322	NA	5.12199	4.88231	NA	ligase activity
72	TRITD2Bv1G085720	14007.6	-1.07475	0.293094	-3.66692	0.000245492	0.0444425	0.660509	-0.816162	-1.35974	-1.10817	The light-harvesting complex (LHC) functions as a light receptor, it captures and delivers excitation energy to photosystems with which it is closely associated
72	TRITD2Bv1G087200	4697.46	1.18718	0.30206	3.93027	8.48495e-05	0.0244039	-2.62767	2.88892	3.66783	3.46974	Belongs to the glycosyltransferase 2 family
72	TRITD2Bv1G157170	8131.42	-1.05335	0.279773	-3.76503	0.000166529	0.0367604	-0.227714	-1.07496	-1.47209	-1.00778	FAD-binding domain
72	TRITD2Bv1G161480	5263.27	-1.37813	0.322533	-4.27284	1.92997e-05	0.0117785	1.15019	-1.09329	-1.77154	-1.49723	The light-harvesting complex (LHC) functions as a light receptor, it captures and delivers excitation energy to photosystems with which it is closely associated
72	TRITD3Av1G097980	6160.78	-1.10218	0.301497	-3.65569	0.000256489	0.045103	0.747435	-0.263677	-1.26286	-1.20556	Magnesium-protoporphyrin IX monomethyl ester oxidative cyclase
72	TRITD3Bv1G095710	4685.95	-1.12775	0.299506	-3.76538	0.000166295	0.0367604	0.697183	-0.216732	-1.42442	-1.15777	Magnesium-protoporphyrin IX monomethyl ester oxidative cyclase
72	TRITD3Bv1G244360	1299.12	-1.36788	0.344981	-3.96509	7.33671e-05	0.0230662	-0.00391808	-1.10235	-2.71894	-1.69029	Belongs to the glycosyl hydrolase 1 family
72	TRITD4Av1G153930	755.977	-1.24336	0.214659	-5.79226	6.94461e-09	6.32028e-05	-0.0090652	-1.17474	-1.13587	-0.47708	Belongs to the NPH3 family
72	TRITD4Av1G175370	1068.19	-1.14109	0.273608	-4.17054	3.03884e-05	0.015764	0.554577	-0.757532	-0.638482	-1.00634	GUN4-like
72	TRITD4Av1G199460	338.648	1.14103	0.280777	4.06382	4.82759e-05	0.0206851	0.202528	NA	0.402636	0.445518	POT family
72	TRITD4Bv1G029600	608.842	1.3903	0.332033	4.18723	2.82374e-05	0.0154191	NA	NA	8.27546	NA	N-terminal domain of oxidoreductase
72	TRITD4Bv1G050350	488.151	-1.17195	0.223116	-5.25264	1.49934e-07	0.000311114	0.228976	-1.09031	-0.969675	-0.417058	Belongs to the NPH3 family
72	TRITD5Av1G111950	394.892	-1.19248	0.222463	-5.36038	8.30488e-08	0.000215408	0.425564	-0.0481569	-0.240688	-0.119645	Belongs to the helicase family
72	TRITD5Av1G179650	1734.99	1.15372	0.300135	3.844	0.000121047	0.0306309	0.291392	0.271476	0.482958	0.0673279	GDP-mannose 4,6 dehydratase
72	TRITD5Av1G183260	19618.8	-1.10065	0.274492	-4.00978	6.07762e-05	0.0210224	0.946739	-1.38815	-2.13763	-1.48689	The light-harvesting complex (LHC) functions as a light receptor, it captures and delivers excitation energy to photosystems with which it is closely associated
72	TRITD5Av1G191510	6853.3	-1.08312	0.27174	-3.98587	6.72336e-05	0.0217984	1.44889	-0.13412	-1.35428	-0.871889	The light-harvesting complex (LHC) functions as a light receptor, it captures and delivers excitation energy to photosystems with which it is closely associated
72	TRITD5Bv1G101570	13335.2	-1.07828	0.295555	-3.64832	0.000263961	0.0455881	0.243351	-0.666097	-1.19147	-1.30834	RuBisCO catalyzes two reactions the carboxylation of D- ribulose 1,5-bisphosphate, the primary event in carbon dioxide fixation, as well as the oxidative fragmentation of the pentose substrate. Both reactions occur simultaneously and in competition at the same active site
72	TRITD5Bv1G135200	10312	-1.05882	0.269821	-3.92417	8.70307e-05	0.0244039	0.046422	-1.44798	-1.87334	-1.32799	The light-harvesting complex (LHC) functions as a light receptor, it captures and delivers excitation energy to photosystems with which it is closely associated
72	TRITD5Bv1G153100	1713.49	-1.1483	0.317576	-3.61582	0.000299403	0.0463524	1.07622	-0.464877	-1.30014	-1.37745	NAD(P)H-binding
72	TRITD5Bv1G172390	20279	-1.06851	0.264755	-4.03584	5.44069e-05	0.0206851	1.29234	-1.09911	-1.41149	-1.19735	The light-harvesting complex (LHC) functions as a light receptor, it captures and delivers excitation energy to photosystems with which it is closely associated
72	TRITD5Bv1G183550	7589.76	-1.16248	0.277483	-4.18937	2.79731e-05	0.0154191	1.0101	-0.850322	-2.32272	-1.66973	The light-harvesting complex (LHC) functions as a light receptor, it captures and delivers excitation energy to photosystems with which it is closely associated
72	TRITD6Av1G002940	709.17	-1.23999	0.317484	-3.90568	9.39594e-05	0.0249956	-0.0994009	-0.932651	-1.488	-0.815578	Belongs to the UDP-glycosyltransferase family
72	TRITD6Av1G016010	3719.45	1.12699	0.300751	3.74726	0.000178776	0.0386416	0.131005	2.97423	2.64012	NA	Belongs to the terpene synthase family
72	TRITD7Av1G001560	397.908	1.86582	0.346804	5.38005	7.44648e-08	0.000215408	2.66357	1.49886	0.620248	2.02938	Belongs to the glycosyl hydrolase 32 family
72	TRITD7Av1G082120	14667.5	-1.07615	0.267048	-4.0298	5.58247e-05	0.0206851	0.428885	-1.69877	-2.16939	-1.66673	The light-harvesting complex (LHC) functions as a light receptor, it captures and delivers excitation energy to photosystems with which it is closely associated
72	TRITD7Av1G272230	901.665	-1.00727	0.278176	-3.62097	0.000293498	0.0463524	0.420553	-0.333836	-1.19309	-0.55269	Transferase family
