## Supplementary Table 7 for "Distinct Temporal Responses to *Xanthomonas translucens* Strains Shape Bacterial Leaf Streak Development in Triticale"

### Sheet: Sheet1
Supplementary Table 7. Primer sequences used in TAL5 knockout experiments
Name	Sequence (5'-3')	Note
pKnockF	CAGTTCAACCTGTTGATAG	Located in the knockout vector
P3TALKO-UniF	CTGATGGATCCCATTCGTTCT	Located in the promoter region of all TALE genes
P3TAL5KO-F	CCGATCCTGATAGTGTCGCC	Located only in the promoter of TALE5
*All Knockout mutants were screened with pKnockF and P3TALKO-UniF and the positive ones were screened with pKnockF and P3TAL5KO-F specifically for the TALE5 gene.
